# A genome-scale single cell CRISPRi map of *trans* gene regulation across human pluripotent stem cell lines

**DOI:** 10.1101/2024.11.28.625833

**Authors:** Claudia Feng, Elin Madli Peets, Yan Zhou, Luca Crepaldi, Sunay Usluer, Alistair Dunham, Jana M Braunger, Jing Su, Magdalena E Strauss, Daniele Muraro, Kimberly Ai Xian Cheam, Marc Jan Bonder, Edgar Garriga Nogales, Sarah Cooper, Andrew Bassett, Steven Leonard, Yong Gu, Bo Fussing, David Burke, Leopold Parts, Oliver Stegle, Britta Velten

## Abstract

Population-scale resources of genetic, molecular, and cellular information form the basis for understanding human genomes, charting the heritable basis of disease, and tracing the effects of mutations. Pooled perturbation assays applied to cellular models, probing the effect of many perturbations coupled with an scRNA-seq readout (Perturb-seq), are especially potent references for interpreting disease-linked mutations or gene expression changes. However, the utility of existing maps has been limited by the comprehensiveness of perturbations possible, and the relevance of their cell line context. Here, we present the first genome-scale CRISPR interference (CRISPRi) perturbation map with single-cell RNA sequencing readout across many human genetic backgrounds in human pluripotent cells. To do so, we establish large-scale CRISPRi screening in human induced pluripotent stem cells from healthy donors, using over 20,000 guide RNAs to target 7,226 genes across 34 cell lines from 26 genetic backgrounds, and gather expression data from nearly 2 million cells. We comprehensively map *trans* expression changes induced by the target knockdowns, which complement co-expression patterns in unperturbed cells and facilitate the functional annotation of target genes to biological processes and complexes. Consistency of targeting protein complex members point to protein complexes as a nexus for aggregating transcriptional variation, revealing novel interaction partners. We characterise variation in perturbation effects across donors, with expression quantitative trait loci linked to higher genetic modulation of perturbation effects but overall low replication of trans effects due to knockdown of their corresponding cis regulators. This study pioneers population-scale CRISPR perturbations with single cell readouts that will fuel foundation models for the future of effective modulation of cellular disease phenotypes.
