## Supplemental Table 2-1 for "A genome-scale single cell CRISPRi map of *trans* gene regulation across human pluripotent stem cell lines"

gene_1	uniprot_1	gene_2	uniprot_2	complex_name	category	priority	notes	AF Structure	AF Complex	V11
PHB	P35232	TOMM40_TOMM20_TOMM22	O96008_Q15388_Q9NS69	TOMM40 complex	High priority	1	Both membrane and implicated in alzheimers (https://pubmed.ncbi.nlm.nih.gov/35851147/)	Good	Yes 3 promising structures but one with clashing
CTU1	Q7Z7A3	EIF2B5_EIF2B3_EIF2B2_EIF2S2	Q13144_Q9NR50_P49770_P20042	EIF2 complex	High priority	2	Known relationship for translation - very relevant	Gooo	Yes but clashing
PHB	P35232	EIF2B5_EIF2B3_EIF2B2_EIF2S2	Q13144_Q9NR50_P49770_P20042	EIF2 complex	High priority	3	Pleiotropic effects - good candidate with high correlation	Good	No
YLPM1	P49750	INTS10_C7orf26_INTS13_INTS14	Q9NVR2_Q96N11_Q9NVM9_Q96SY0	Integrator complex, subunit 2	High priority	4	Related to telomeres as is integrator - good candidate	No	No
DNAJC11	Q9NVH1	TOMM40_TOMM20_TOMM22	O96008_Q15388_Q9NS69	TOMM40 complex	High priority	5	Also mitochondrial membrane related - good candidate	No	No
C1orf159	Q96HA4	ELOF1_IWS1_SUPT5H_SUPT4H1	P60002_Q96ST2_O00267_P63272	Transcription elongation	High priority	6	Very little annotation, but high correlation so possible wildcard	C1orf159 has poor structure	No
YWHAH	Q04917	INTS1_INTS5_INTS8_INTS6_INTS2_INTS12	Q8N201_Q6P9B9_Q75QN2_Q9UL03_Q9H0H0_Q96CB8	Integrator complex, subunit 1	Medium priority	7	Promiscuous binding regulator - good candidates	No	Yes but not convincing surface plus clashing. Several marginal strucutres but none good
PHB	P35232	CARS_FARSB_GARS_QARS_RARS_SARS	P49589_Q9NSD9_P41250_P07814_P54136_P49591	tRNA ligase activity	Medium priority	8	Multifunctional, good candidate	No	No
RNF25	Q96BH1	CARS_FARSB_GARS_QARS_RARS_SARS	P49589_Q9NSD9_P41250_P07814_P54136_P49591	tRNA ligase activity	Medium priority	9	Broad function, possible candidate	No	No
PPRC1	Q5VV67	TAF5_TAF1_TAF8_TAF3_TAF10_TAF4_TAF11_GTF2A1_GTF2A2_TAF2_TAF13_TAF7	Q15542_P21675_Q7Z7C8_Q5VWG9_Q12962_O00268_Q15544_P52655_P52657_Q6P1X5_Q15543_Q15545	TFIID	Medium priority	10	Transcriptional coactivator of specific genes - plausible more general role?	No	No
TANGO6	Q9C0B7	GTF2H4_CCNH_CDK7_MNAT1_ERCC3_GTF2H2_GTF2H3_ERCC2_GTF2H1	Q92759_P51946_P50613_P51948_P19447_Q13888_Q13889_P18074_P32780	TFIIH	Low priority	11	Little known but AF gives good structure - plausible association	No	No
SMC3	Q9UQE7	MED1_MED8_MED29_MED4_MED10_MED17_MED18_MED27_MED9_MED28_MED7_MED13_MED11_MED16_MED15_MED19_MED24	O95243_Q96G25_Q9NX70_Q9NPJ6_Q9BTT4_Q9NVC6_Q9BUE0_Q6P2C8_Q9NWA0_Q9H204_O43513_Q9UHV7_Q9P086_Q9Y2X0_Q96RN5_A0JLT2_O75448	Mediator complex	Low priority	12	Part of cohesin complex - could relate though interaction to transcription (although maybe via other cofactors)	No	Interesting structure that binds two points on mediator causing an a-helix loop
TANGO6	Q9C0B7	POLR2G_POLR2D_POLR2F_POLR2H_POLR2I_POLR2K_POLR2J	P62487_O15514_P61218_P52434_P36954_P53803_P52435	RNA Polymerase II	Low priority	13	Little known, homologous to golgi related proteins. Good structure so plausible related to RNA pol	No	No
RAB10	P61026	CDC73_WDR61_RTF1_CTR9_PAF1	Q6P1J9_Q9GZS3_Q92541_Q6PD62_P28328	Paf complex	Low priority	14	GTPase related to intracellular trafficing - PAF could concievably interact with it to activate, but also could just have shared signal	No	Yes - one good, one reasonable contact
RNF25	Q96BH1	EIF2B5_EIF2B3_EIF2B2_EIF2S2	Q13144_Q9NR50_P49770_P20042	EIF2 complex	Low priority	15	Same localisation but no obvious functional connection or reason for similar activity	Good but RNF25 lots unstructured
DDX41	Q9UJV9	DDX23_LSM2_LSM3_LSM4_LSM5_LSM6_LSM7_LSM8_PPIH_PRPF3_PRPF31_PRPF4_PRPF6_PRPF8_SART1_SNRNP200_SNRPB_SNRPD1_SNRPD2_SNRPD3_SNRPE_SNRPF_SNRPG_SNU13_USP39_ZMAT2	Q9BUQ8_Q9Y333_P62310_Q9Y4Z0_Q9Y4Y9_P62312_Q9UK45_O95777_O43447_O43395_Q8WWY3_O43172_O94906_Q6P2Q9_O43290_O75643_P14678_P62314_P62316_P62318_P62304_P62306_P62308_P55769_Q53GS9_Q96NC0	Spliceosome, tri-SNP complex	Known interaction, no structure	16	Known but no model - worth testing	No	Yes but some clashing
CBLL1	Q75N03	METTL3_METTL14_ZC3H13_YTHDF2	Q86U44_Q9HCE5_Q5T200_Q9Y5A9	RNA N6-methyladenosine methyltransferase complex	Known interaction, no structure	17	Known but no structure	No	No
RBM15	Q96T37	METTL3_METTL14_ZC3H13_YTHDF2	Q86U44_Q9HCE5_Q5T200_Q9Y5A9	RNA N6-methyladenosine methyltransferase complex	Known interaction, no structure	18	Known but no structure	No	No
SAMM50	Q9Y512	TOMM40_TOMM20_TOMM22	O96008_Q15388_Q9NS69	TOMM40 complex	Known interaction, no structure	19	Known but no structure	No	No
ELP3	Q9H9T3	EIF2B5_EIF2B3_EIF2B2_EIF2S2	Q13144_Q9NR50_P49770_P20042	EIF2 complex	Known interaction, no structure	20	Known part of elongation complex but no structure	Good	Yes but clashing
RPAP1	Q9BWH6	CCNC_CDK8_CREBBP_KAT2B_POLR2A_SMARCB1	P24863_P49336_Q92793_Q92831_P24928_Q12824	RNA Polymerase II	Known interaction	21	Literature		No
DNAJA3	P31689	EIF2B5_EIF2B3_EIF2B2_EIF2S2	Q13144_Q9NR50_P49770_P20042	EIF2 complex	Known interaction	22	Literature		Yes but clashing
PPP1R15B	Q5SWA1	EIF2B5_EIF2B3_EIF2B2_EIF2S3	Q13144_Q9NR50_P49770_P20043	EIF2 complex	Known interaction	23	Literature		No
DDX39B	Q13838	THOC1_THOC2_THOC3_THOC5_THOC6_THOC7	Q96FV9_Q8NI27_Q96J01_Q13769_Q86W42_Q6I9Y2	TREX complex	Known interaction	24	Literature		Yes	Rediscoved literature structure
