## Supplemental Table 2-2 for "A genome-scale single cell CRISPRi map of *trans* gene regulation across human pluripotent stem cell lines"

Guide	Target_Gene	lfc	pval_adj
HIGD1A-AAAACCTCTCACACCCCAAC	HIGD1A	0.0801697156103271	0.999999942844694
SNX17-AAAATGGCGAGTGAGGCTGC	SNX17
CTDNEP1-GCTGCAGCCCCGGTCCCCAG	CTDNEP1
ZNF593-ATGGCCAGAAACAGCCCGGC	ZNF593	-0.104235460081192	0.999999942844694
ALG8-GGCGGCGCTCACAATTGCCA	ALG8	-0.0506558903675143	0.999999942844694
CCDC58-ATGAGGAAAACCCCATCACC	CCDC58	0.181596987467836	0.999999942844694
GOLT1A-CATGCCGCACTCAGCCTGGG	GOLT1A	-0.0191591638355449	0.999999942844694
GOLT1A-CATGCCGCACTCAGCCTGGG	GOLT1A	-0.0191591638355449	0.999999942844694
UBE2E2-AAAGTGAAGCCACCACCTCC	UBE2E2	0.190605123229566	0.999999942844694
ARMC7-AAATTGGGGCGCGGGAGACA	ARMC7	-0.0373620187595624	0.999999942844694
TMX1-AACAGCACCAGGACTGCCAG	TMX1
FLYWCH2-AACAGCGCGAGCTGAGGCTG	FLYWCH2	-0.0536203345559947	0.999999942844694
PIGT-GTCCTGTTGCTCCTGGGGCC	PIGT
GTF3C4-GCAGTCGCGCGACCACCTCC	GTF3C4	-0.0451266450281187	0.999999942844694
ENSA-AACCGGAGAAGGGAAGGGGG	ENSA
SLC25A36-AACCGGCACAGCCCTCCCCG	SLC25A36	-0.0383078246814518	0.999999942844694
CHUK-TGGAACAACTGTGGAACCTG	CHUK	-0.00679590674344928	0.999999942844694
MTPN-GGCCACCGGGCCCAGCAGAG	MTPN
KNSTRN-AACGAGAGCGAGAAGGACTG	KNSTRN
KNSTRN-AACGAGAGCGAGAAGGACTG	KNSTRN
NRN1L-AACGGCCTCAGGGCATGGGG	NRN1L
KCNK6-GGGACCCCGCGAGCCCTGGG	KCNK6
NFKBIL1-TTCTTGGCCAGATCTCCCAG	NFKBIL1
KIN-AAGAAAATCCGACTTCCCCA	KIN	0.0059542743032061	0.999999942844694
LUC7L2-AAGAACCGGACGGAGAGTGA	LUC7L2
DHX29-CTTCACATTCCCCGGCTCCG	DHX29	0.0836498514411787	0.999999942844694
MAOA-GGAGCGTGTCAGCCAAAGCA	MAOA
CREM-ATCTCCAGTTACAGCCATAA	CREM
KCNE5-CGGCGGGCAGGGCTCAGCAG	KCNE5
CHMP1B-AAGCGCGCCGAAGGCAGAGA	CHMP1B
SNAI2-AAGGAGCCGGGTGACTTCAG	SNAI2	0.0093151392109066	0.999999942844694
RHOT2-GGTCGGGGAGCGGCTCCGGG	RHOT2	0.10795506947956	0.999999942844694
POLE3-TCCCTGAAGCGGAGGCGAAG	POLE3
ABCC9-TGGGGAAGGTCTCCGGCCCC	ABCC9	-0.00136102794545735	0.999999942844694
LMO2-AAGGTGCGAGGGGCTCCGGG	LMO2
ZACN-TGGCTCAAGGTGCCAAAGCA	ZACN	0.0403622897380245	0.999999942844694
RTCA-AGGTTTCTGAACTACTGGGC	RTCA	-0.0510513074828881	0.999999942844694
PYCR2-AAGTAACGCTAGGGGAAGGG	PYCR2
GYPB-CCTGGAAGATAACAGCTAGT	GYPB	0.0932996783622045	0.999999942844694
ZNF669-TGCTAGTTCTTGGCTCTGGG	ZNF669	-0.0886626155640457	0.999999942844694
SLC25A26-GACGTGATCCGCTTCTGCTC	SLC25A26	0.151732897339671	0.999999942844694
SLC25A26-GACGTGATCCGCTTCTGCTC	SLC25A26	0.151732897339671	0.999999942844694
UBA6-AATGGAAGGATCCGAGCCTG	UBA6
UBA6-GCCTGTGGCCGCCCATCAGG	UBA6	-0.145605334215952	0.999999942844694
ESYT1-AATGGAGCGATCTCCAGGAG	ESYT1	0.0258883255004612	0.999999942844694
LEMD3-TTCGGCGCCTCAGCAGCTCT	LEMD3
VPS13A-TCGGTTCACCGGCTCCGGGG	VPS13A	-0.353315163075835	1.8776429443124e-07
WRN-GGTGTCTAGCCTGGATGCCT	WRN
PTRHD1-TATCACAAGCTCCGTTCTCC	PTRHD1	0.046736980852261	0.999999942844694
PACSIN2-CTCCAGACCCAGCTCCGGCC	PACSIN2	-0.0389233773994494	0.999999942844694
NMD3-ACAGCCAGGTTGGCAGCTGA	NMD3	-0.0280909804894482	0.999999942844694
NMD3-CAGCCAGGTTGGCAGCTGAC	NMD3	0.061119532876956	0.999999942844694
PFKFB3-AGGCGAGCAGCAGGGCCTGG	PFKFB3	0.183950991648333	0.999999942844694
RNPEP-ACAGCCTGCGCGGAGTGCAG	RNPEP	0.0112769730459127	0.999999942844694
PIK3C2B-ACGCTCGGCCAGACCCTGCC	PIK3C2B	0.101236252093392	0.999999942844694
ETV3L-ACAGGGCCCAGCCCCCTCTG	ETV3L	-1.61333493747482	3.16656308025419e-182
TIMM50-GTGTTCTCGCGCTTGCGAAG	TIMM50	0.0727596243065605	0.999999942844694
BBX-ACAGTGAAGCGGAGGCAGAG	BBX
POU5F1B-ACCGCCTGGAGGGGGCGAGA	POU5F1B	-1.09877890793359	1.26466581931479e-25
DSEL-ACATCACCGCCTGGGCACGC	DSEL	0.00996332603484253	0.999999942844694
NDUFA1-TAGGTAACGGGGCAGAGATG	NDUFA1	0.0321747702587823	0.999999942844694
BBC3-GGCACCAGCGATCCCAGCAG	BBC3	0.0265941998311363	0.999999942844694
ZNF286A-ACCACGGGTGCTCCCACCTG	ZNF286A	0.217964857916386	0.999999942844694
WFDC2-ACCATGCCTGCTTGTCGCCT	WFDC2
C2orf49-TGTGGGCGGTCGCAGCTGCA	C2orf49
FAM210B-ACCCAGCAACGCCAGCAACC	FAM210B	-0.00597028994063487	0.999999942844694
DLL3-ACCCCCCCACCAGAAGGCCA	DLL3
CUTA-TCATTTCACTCACACCTCAG	CUTA	-0.0982479841893949	0.999999942844694
SPTLC1-ACCCGCCTTCCGGAAGGAAG	SPTLC1
SPTLC1-ACCCGCCTTCCGGAAGGAAG	SPTLC1
RALGAPB-ACCCGTCAGCGACTCTCCCA	RALGAPB	-0.00917159075234761	0.999999942844694
RPRD1B-TACCGACTGACAGACTGCCA	RPRD1B	0.0602108293180704	0.999999942844694
BRCA2-ACCGCCGCAAAAGACACCCG	BRCA2
NDUFA10-ACCGGGTAGCCATGGCCTTG	NDUFA10
TRIP10-ACCGGGTGCGGTGGTGGCTG	TRIP10	-0.00617776809612236	0.999999942844694
C19orf33-CCAGGAGCTCACCTGCTCCC	C19orf33	0.0899972457147818	0.999999942844694
GOT1-GGAACCTCGGCAAAGACTGA	GOT1	0.0662122402891927	0.999999942844694
HAPLN2-ACCTGAAAGTCTGTTTGCAA	HAPLN2
HAPLN2-TTTGCAAACAGACTTTCAGG	HAPLN2	-0.0943417276307836	0.999999942844694
KATNB1-ACCTGCAGCTGCGGCTCCGG	KATNB1	0.171181592262678	0.999999942844694
PDLIM2-CTGCTGGTACCTGGGCCTGG	PDLIM2
PDLIM2-CTGCTGGTACCTGGGCCTGG	PDLIM2
WDR89-ACCTGTACCGGAGAAAACGC	WDR89	0.0937894205275896	0.999999942844694
ECEL1-CGGCGGGCGCTGGGAGACAC	ECEL1	-0.016075537706756	0.999999942844694
COG6-TGGTCCCTGCCTGGCTGAGG	COG6	-0.125572714853422	0.999999942844694
FAM122B-ACGCGGAAGAACTGGCCCAG	FAM122B
TMEM127-ACGGGCTTCTCGGCTGCCGG	TMEM127	0.106876111083357	0.999999942844694
MRPL3-CCATTGCGAAAACTTCCCCA	MRPL3	0.0322079764034975	0.999999942844694
FBXO8-ACTACGACCCTCAGAACTCA	FBXO8	0.0458393648654456	0.999999942844694
SMIM19-ACTCACGCTGCCGGCTCCGG	SMIM19	0.00514735549412453	0.999999942844694
CDH1-GACTCCAGCCCGCTCCAGCC	CDH1
GPX8-ATGTTCCGGGCCCAGAGCAA	GPX8	0.0997872275437186	0.999999942844694
CCHCR1-GTGAAGCCTCGGGTATCTAG	CCHCR1	-0.0227923394217643	0.999999942844694
NEK1-ACTGCTCGAGAGGCCAGGGT	NEK1
CMTR2-GGGAAGCCAGTCCCACCTCC	CMTR2	-0.0109557043914924	0.999999942844694
STOX2-ACTTACACCGGGACTCCAGA	STOX2
EEA1-GGCCCCGACTTCCCCACAGG	EEA1	0.0272788547297064	0.999999942844694
BRD3-ACTTGGCCTCGCGGCTCCGG	BRD3	-0.0246103290724572	0.999999942844694
RPUSD3-GCCGGTTCTGGAGTGGCTGG	RPUSD3	0.0845977120355115	0.999999942844694
WASHC5-AGAAGAGGACCGCCGCCTTG	WASHC5	0.00507779442159988	0.999999942844694
AZIN1-AGAAGAGGCAGAGAAGGCGA	AZIN1
PGM2-TCAGCGATGGCGGCTCCAGA	PGM2	-0.164266897026259	0.999999942844694
GNB1L-AGAAGTCGGGAAAAGACGCA	GNB1L	-0.037577546721145	0.999999942844694
AGPAT1-TTCCCGCCCACACCTCAGAG	AGPAT1	0.060462005683687	0.999999942844694
CSNK2A1-GCGATGGAGGAGGAGACACA	CSNK2A1	-0.0586797682731611	0.999999942844694
GATB-CGAAAGCCCAACGTCTTCCA	GATB
IRS1-GCGGCGCGGTCGGAGGGGGC	IRS1
ERCC1-GAGGCGGCCCACTGCCAGCA	ERCC1	0.00611040710773191	0.999999942844694
FAR2-GAGCGCTTCCCGTAGCCTCG	FAR2	0.0127392331868814	0.999999942844694
AGGF1-ATAAGCAGTCGGAAAACCAG	AGGF1
UBXN1-CGGGCGCTCGCTCTCTCACC	UBXN1	-0.0288379859577214	0.999999942844694
SYNCRIP-GCCGACTCGGCAGGGACTGG	SYNCRIP	0.00586275494650928	0.999999942844694
LMF1-CCTTTCCCGGGGCTCCAGAG	LMF1
ARHGEF7-GTGCGGGAAGGGGCAGAGAT	ARHGEF7
DRC7-GCTCCCTCCTCACCCCTCCG	DRC7	0.0535772922109353	0.999999942844694
STX17-AGAGCCCCTTACCTCCCGCC	STX17	0.106694400237244	0.999999942844694
PGM1-AGAGCGGCGGACTTGGCTGG	PGM1
GALK1-GCAGCTCTGCACAGCTGCTC	GALK1
SUMF1-AGAGGACGAGACCCAGCTCA	SUMF1	0.0784189730422299	0.999999942844694
RASL10A-AGAGGCACAGAGGCTCCGGG	RASL10A	0.0341099617911221	0.999999942844694
ENHO-GCTCCCCCGGCCCTCCCCCT	ENHO
SALL2-ATGGATATTGGGATTGAGGG	SALL2	0.00491110946900898	0.999999942844694
MFN2-AGAGGGCGAGCAAGCCGGGG	MFN2	0.0181125123187322	0.999999942844694
TBC1D10B-AGAGGGCTCGAGAGAGACCC	TBC1D10B
COG2-AGATCCAAGCGAGAAAACGC	COG2	-0.139770097773446	0.999999942844694
TRIM71-CCATTTGCAACCCAGCCCGG	TRIM71	0.00460766276616091	0.999999942844694
RBPJ-GTTGTGACAGGGTAAGTCTG	RBPJ	-2.85671676617136	3.77350803349434e-135
CLSTN1-TTCAGCAAGACGCTGCTCTG	CLSTN1
EPHA1-CAGCACCAGCCCTAGCCCCA	EPHA1
WDFY1-AGCACCGGGCGGCTGCTCTG	WDFY1	0.0689565531397042	0.999999942844694
POR-GAGAGCAGCCGGGCTGCCAG	POR	0.0719351137498	0.999999942844694
DNMT3B-AGCAGCTGCTCCCGGCTCCG	DNMT3B	0.0109527732602772	0.999999942844694
PSME3-AGCAGGCAGCAGGCTGCCGG	PSME3
PODXL-CAGAGCCAGTGGCAGAGGAG	PODXL
DEXI-AGCCATGGGTGCTGGGCCTG	DEXI
SERPINH1-AGCCCAGCCCGACCCAGGTG	SERPINH1	0.00326631764151849	0.999999942844694
NUCKS1-GCTCTTTGGTTCAGGGCTCC	NUCKS1	0.0810168796624164	0.999999942844694
NUCKS1-GCTCTTTGGTTCAGGGCTCC	NUCKS1	0.0810168796624164	0.999999942844694
TMEM246-CTGCGAGGCGGGAGGAGGTG	TMEM246
ZWINT-GGAGGCAGCGGAGACAGAGG	ZWINT	-0.0529540913779043	0.999999942844694
BAG1-GCTGGGCGGTCAACAAGTGC	BAG1
HSD17B4-GTCCCGCAGTCGGCGTCCAG	HSD17B4	-0.0463861739550104	0.999999942844694
SERINC2-CAGGGAGCAGGCTCCCAGGC	SERINC2
MTG2-GCGGGGAGCGTGGGCCTGGG	MTG2	0.0878959476512789	0.999999942844694
CHST9-AGCCGTGAGGTGGCTGAGAG	CHST9
AKT2-AGCCGTTGGGCCTGCCTCGG	AKT2	0.109957421811	0.999999942844694
AKT2-CGGCGGCGACGCCTCCTCCG	AKT2	0.0618988099210338	0.999999942844694
NCOA2-GAACATGGCGGCCGCAGCCT	NCOA2
CD9-CGAACGGGTGCGGGACTGGG	CD9
AP1G2-GTTGAGGCAGAAGCCAGGTG	AP1G2
ACY1-AGTCCCTCTATCCCTCCCCA	ACY1	-0.00671199065124983	0.999999942844694
SIPA1L1-CCCAGACCTGGCCCTCCCCG	SIPA1L1
GYPC-AGCGCGACCCTCCCCCGGCC	GYPC	0.0506256221324138	0.999999942844694
USP47-TGTCTGCGCGCTGGTGTCTG	USP47
UPF3B-AGGGTTACTCGCTTCTCCTT	UPF3B	-0.0626713574393354	0.999999942844694
MBD1-AGCTACCGCTTCAGAGGAGG	MBD1	-0.875472115758604	3.9449909339446e-28
RBM33-CGGAGGCGAAGGGCCAGCTG	RBM33	0.000408080563707802	0.999999942844694
PLSCR1-TTCTGCGCCTCTAGACTGCC	PLSCR1	-0.112580681386129	0.999999942844694
GEMIN8-TTTCCTTGGAGAGACAGAGG	GEMIN8	0.0700637893337962	0.999999942844694
ASF1A-AGGAAAGCTGCAAAACACTG	ASF1A	-0.381959236477114	0.59748463833811
SRF-AGGTCGGCCCGGGCGTGCAG	SRF	0.0403966656278437	0.999999942844694
GLA-CGCAGCCCAGATGTAGTTCT	GLA	0.045482999080784	0.999999942844694
ZNF664-AGGTGTCCCTGAGGAGAGGG	ZNF664	-0.983079248418884	1.8913597072885e-26
TGS1-TCGCCCGCAAGCCCTGGATG	TGS1	0.0316552351770374	0.999999942844694
FGFR4-GCCTCACTCCCAGCTCCAGC	FGFR4
LIMK2-GGGAGTTGTAGGGAACTGAG	LIMK2	-0.0347141868716189	0.999999942844694
FNDC3B-CGGCGGCTGGAGGAGGAGAG	FNDC3B	-0.14775672737188	0.999999942844694
IKBKAP-CCGACGGCACTAGGCCTCCA	IKBKAP	-0.00570650004590769	0.999999942844694
IKBKAP-AGGATGGAGGCGCCCTCCAG	IKBKAP	0.0591105390302186	0.999999942844694
ELOVL1-AGGCAGGCAGGCTGGCCCCG	ELOVL1	0.0142670643603057	0.999999942844694
SOX10-AGGCCGTGGCCTGAGGCTCA	SOX10	0.0210463929887685	0.999999942844694
SPEN-CAGAACCTGGGGGAGAGGGA	SPEN
BBS7-GCCTGTGCAGCCCAGGACCT	BBS7
PRDM5-CATCGAAATTTGGGGTGCCA	PRDM5
TDP2-TTGGGGAGTTGCCTGGAGGG	TDP2	0.0171595593907895	0.999999942844694
OSTM1-CACCGGGCTCACACACCCCA	OSTM1
TMCO3-GGGGACGCTGTCTCCCGCCT	TMCO3
SDPR-AGGGCACCAGTCTCCAGGAC	SDPR	-0.0126911335294206	0.999999942844694
RAB4A-AGGGCCCTCCACCCTCCGTC	RAB4A	-0.083819702136589	0.999999942844694
SMDT1-AGGGCGGCACGAGGGCTGGG	SMDT1
MICU3-CAGAGTGGAGGAGACACCCG	MICU3	0.087867606529803	0.999999942844694
CCNK-GGTCACTCACCCCTCGCTTC	CCNK	0.089056213342417	0.999999942844694
TEN1-GACAGCGGCCCAGACAGAGG	TEN1	0.0172635967323337	0.999999942844694
TEN1-TGACAGCGGCCCAGACAGAG	TEN1	-0.0191304534993111	0.999999942844694
CAMK2N1-AGGGTCGGAGAGGGAAGGAA	CAMK2N1
CAMK2N1-GGAAGAGGGTCGGAGAGGGA	CAMK2N1
STYX-GGTACGGAGACTCTGGGGGA	STYX
RFC5-CTGTAAGTGCCAGGGTCTCA	RFC5
MRPL37-ATAGCCTCAAGACCTCCACC	MRPL37	0.0032582981689902	0.999999942844694
KDELR1-AGGTGCGCTCCGCTCCGGGG	KDELR1	-0.0512859579958386	0.999999942844694
FAM122A-AGGTGCTCAGTCAGGGACCT	FAM122A
RPS28-CTATCAAGCTGGCCAGGGTG	RPS28
NCF1-AGGTGTCCCCCATGACTGGG	NCF1	-0.0210394777425024	0.999999942844694
UHMK1-CGGCTGCAGGTCCCTCCCTG	UHMK1	-0.0505035985320058	0.999999942844694
PLOD3-GGGCCGGCGGGCGGGAGACA	PLOD3	0.0378312815952016	0.999999942844694
COX20-GCGACCCCGGCGGTGCAGGG	COX20
TTC23-TTTATGGGAAAAGGCTGCTC	TTC23
C18orf54-CTGCGAGTGAGCCGAGCCTG	C18orf54
COMMD7-GGTCCTCAGTGCAGTGCAGG	COMMD7	-0.161554575109249	0.999999942844694
MCM5-TGTGAAGTGCGGAAAACCAG	MCM5
PPP1R16A-AGTGGGCCCCGCGCTCCCTG	PPP1R16A	0.0246517706376222	0.999999942844694
HAX1-GAACCTTTGAACCCCTCCAG	HAX1
ENDOG-AGTGTTTGTGAGTGGAAGGG	ENDOG	0.0482565540597068	0.999999942844694
HEATR1-GAATTTGGGTATATCTTGGA	HEATR1
TMEM208-GCGAGGCAAATACCCAGCCC	TMEM208	0.0335946661466984	0.999999942844694
RPS6KB2-ATCAAACACGGCCGCCATGG	RPS6KB2
EIF3L-ATCATCAGCGGGATAAGACA	EIF3L
NUSAP1-ATCATCGCGATTCGAAATCC	NUSAP1
HNRNPUL1-CCCGGGGTGGCCCCCGAGCC	HNRNPUL1	0.027758023708116	0.999999942844694
AFF4-GTTAACGAAGACCTGGCACC	AFF4	0.0150864642803917	0.999999942844694
ST6GALNAC4-ATCCGCCGCTCGGAGCTCCA	ST6GALNAC4	-0.0410201673045976	0.999999942844694
SPECC1L-CGGGTCTCGGCTGAGCCACC	SPECC1L	0.0167792153876257	0.999999942844694
HTR3A-ATGCATAGGTCCTTTCTACA	HTR3A	0.075877291784594	0.999999942844694
CENPO-GTCTTCAAAACCAAACCAAC	CENPO	-0.0413376062848323	0.999999942844694
ERBB2-ATTGGGACCGGAGAAACCAG	ERBB2
DROSHA-TTGCTCTGACGGCGATCTCG	DROSHA	-0.0654384132368408	0.999999942844694
TOP3A-CCAAAGGCCAGCAGGCTGGT	TOP3A	-0.0559197754271945	0.999999942844694
IAH1-CAACAAGCGAGGCCAGAGCA	IAH1
IPO5-CAACAGTTCTACCTGCTCCT	IPO5	0.0346944864224748	0.999999942844694
CYP20A1-CAACATGGTTCTGCCGCCCA	CYP20A1
DNAJC4-CAAGACCCCGTTCCCACCCA	DNAJC4
GPC3-GGACTCGGCAAGCCTGGCAG	GPC3	-0.0516250711341141	0.999999942844694
TMEM203-CCCGACCCGGGACTCAACCC	TMEM203	0.0131076989281351	0.999999942844694
PDAP1-TTTAGGCATTGCGGCTCCGG	PDAP1
PHIP-CGCCGCCGTTGCTTGAATGG	PHIP	0.00193765523982208	0.999999942844694
UQCC2-CACAGAGCTTAAGAAAACGC	UQCC2	-0.100758880277106	0.999999942844694
RAB5B-GTCTGTTCGACACAGGCTTG	RAB5B	0.0737741770929967	0.999999942844694
C12orf73-GCGCGTGTATAGAGGCAGAG	C12orf73	0.0888970618482799	0.999999942844694
SPAG5-CACATCTTCAACCAGAAGGC	SPAG5	-0.0104216919614615	0.999999942844694
CXorf56-GGCTCCCAGATCACAGCCAG	CXorf56
SC5D-CACCCACCGTCCCCACCTGG	SC5D	-0.00331944312920997	0.999999942844694
NSG1-CACCCACGCCCGGCTCCGGC	NSG1	0.0496040605300499	0.999999942844694
OSBPL5-CGAGCTCGCGGCACGGTAGG	OSBPL5	0.0557189510040667	0.999999942844694
LIMK1-CGGTGTCCGAGAGGCGCCCC	LIMK1	0.0269153253182762	0.999999942844694
STARD3-CCAACCGCAGTCCGGCTCCG	STARD3	0.0290519126519491	0.999999942844694
TPST2-CACGGTAGGTGGCCCTGGGG	TPST2
ERGIC1-CACTCACCTCCTGAAGTCAA	ERGIC1	-0.0616306630450282	0.999999942844694
ERGIC1-CGATGCCCTTTGACTTCAGG	ERGIC1	-0.034321269987947	0.999999942844694
MAN1A2-CCACTCGACGGCTGGCGCGA	MAN1A2	0.0497240493965588	0.999999942844694
COQ3-TCTTAAAAACCAACCCCCGG	COQ3	0.0459103416905768	0.999999942844694
STAP2-CACTGGAAGGAGAGGCCAGG	STAP2	0.0695636005924877	0.999999942844694
CRIP1-GGCTCCGGGTCCGGTGCAGG	CRIP1	0.00596137090927344	0.999999942844694
CPPED1-CAGAAACTCGCTCGCCATGT	CPPED1
NACA-TGGCTGCGGATAGACAGTAG	NACA	0.136036680094685	0.999999942844694
HPS4-CAGAAATGTGGGCAGCAGCT	HPS4
NOC4L-CAGAGCCCGGCGAACTCCCG	NOC4L	0.0292219082186074	0.999999942844694
B3GALT5-CAGAGCCGCATCCCGGCCCG	B3GALT5	0.00556296659588174	0.999999942844694
TMED5-CAGCAGCACCGGAGGCAGAG	TMED5
ELOVL6-CAGCCCTGGATGTAGCTGAG	ELOVL6
LRBA-GTGCCCACTGAAGCTGCTCC	LRBA	0.0443770765709004	0.999999942844694
DNM1-GGCAGCCGGATCGCAGCCTG	DNM1	-0.0489498114506003	0.999999942844694
NCOR2-CCACTTCGGCCCGCTCCCTG	NCOR2	0.0669148109419935	0.999999942844694
REST-GCAGCCGCCGCCAGGGTCTG	REST	-0.012892039363356	0.999999942844694
ARL16-GGAAGACGCTGCTGGTGAAA	ARL16
PTPN23-GCGGGTGCCAGCCGCCATGG	PTPN23
POLD4-CAGCTGCTGAGAGAGACAGA	POLD4
MBTPS2-CAGCTGTTGGCGGTGCAGGG	MBTPS2	0.111473239578378	0.999999942844694
PABPC4-CTTTCGGGCTTCGCAGCCTG	PABPC4
GREB1-CAGGCTTCCTGGCCCCTGCC	GREB1
CEP76-GCTCCTAACGCTCCCTGGCC	CEP76
CEP76-GCTCCTAACGCTCCCTGGCC	CEP76
LTBR-CTCCGCCATGGGAGCCCTGG	LTBR
PARD3B-CAGGGCCGGCCCCAAGCCGG	PARD3B	-0.725632839995962	1.39175651286191e-73
IMPACT-CAGGGGCCACATGGCTGAGG	IMPACT	-0.031972245193064	0.999999942844694
RPL28-CAGGTCGCCGCTGCGAAGGG	RPL28	-0.0238201918175612	0.999999942844694
TOX3-CCTCAGTCCGCCCGGGGAGG	TOX3	0.046228803772709	0.999999942844694
EPHX3-CAGGTGTTTACCTGGCACTC	EPHX3	0.010266329504521	0.999999942844694
GULP1-GGCCAAGCGAATTTAGCAGT	GULP1
AHCY-CAGTTCCTGTTCCCAGACTG	AHCY
RPL11-CATCATGGCGGTGAGTAGCT	RPL11
SPINT1-CCAGCACCCTCGGAACCCAG	SPINT1	-0.0923752344201038	0.999999942844694
SPINT1-GCCATCGCCTTCCTCCCCAG	SPINT1
HID1-CCCCCGCCCAGACTCCAACC	HID1	0.0284872621392409	0.999999942844694
SETD3-GTCCGCCTCAACCAACCCCC	SETD3	0.15269605492594	0.999999942844694
SETD3-GTCCGCCTCAACCAACCCCC	SETD3	0.15269605492594	0.999999942844694
SCAMP3-CCACGCCCCTGCCGCAGCAG	SCAMP3	-0.0840023218099512	0.999999942844694
PSMA4-CCGTGGAGTTAAGGGCTCCG	PSMA4	0.0289757426068962	0.999999942844694
KLHL7-CCACTGCCGAAAGACAAGGC	KLHL7	0.0628655084952786	0.999999942844694
DNAJA1-CCAGAACGCTCGGTGAGAGG	DNAJA1
CLK2-CCCGGGGCCCGATCCCAGCT	CLK2
CLK2-CGGAGCGGAGAGGCCAGAGC	CLK2	0.0296458064646879	0.999999942844694
POC1A-GAGGCCTGGGGAGTTGCTCT	POC1A	-0.0322435222969863	0.999999942844694
SLITRK5-CGGCGGCGGCCCCAGGCTGG	SLITRK5	0.00999382591508057	0.999999942844694
RHOG-CTCACCTGGTGCCCTCCCCG	RHOG	0.123384534923371	0.999999942844694
JUNB-GAGAGCGGCCAGGCCAGCCT	JUNB
EGLN1-GCTCCTCCACAGCCTGGGCC	EGLN1
FSTL3-GCCCAAGCCAGGGCCCCCCA	FSTL3
BHLHA15-GCCCCTGGGTCCCCTCCCCG	BHLHA15	-0.0316982519700256	0.999999942844694
PLPBP-TGTGAGCCACGGGCTGCCGG	PLPBP	-0.0813603888274429	0.999999942844694
AKAP5-GTGCGACCGCGGCTCCCTGG	AKAP5	0.158471033851562	0.999999942844694
RAB39B-CTGGGAGCCCGAAGCTGGGT	RAB39B
ACOT8-TTCCGCGGAGCGGGTGTGCA	ACOT8
DRG2-CCCATGGTAGCAGCAGAGGT	DRG2
BAG6-TGAGCGCTAGAAGATTGAGG	BAG6	0.0121995218656086	0.999999942844694
SLC29A2-CCCCAGATTCCGGTGCAGGG	SLC29A2
OGFOD3-CCCCAGTCCCGCCCACTCCA	OGFOD3	0.133184069589379	0.999999942844694
COL9A3-CCGCCAGAAGCTCCCCGAGC	COL9A3
EMC9-CCCCGGCCCAGTCCAGGAGG	EMC9
FZD3-GGTGCAGCCCCCCCACCCCT	FZD3
TUBB2B-CCTTCCCGGTGACCCCGCAG	TUBB2B	-0.10763495849483	0.999999942844694
TEAD4-CTCGCACACTCGAGGCCAGG	TEAD4	0.0627616054513866	0.999999942844694
ITM2B-GCTCCGGGAGCGGCTCCGGG	ITM2B	0.0119199220378725	0.999999942844694
NIPBL-GGCGGGGGCGTCCCTCCCTG	NIPBL	0.0985511849259908	0.999999942844694
POU5F1-GAAGGATGTTTGCCTAATGG	POU5F1	-1.22302582647971	2.51199897580973e-103
TONSL-TCGCGCTCCAGGCTCATGCT	TONSL
CDC42-CTCGCGCTGCGTCCTCCGGG	CDC42	0.0472723984719115	0.999999942844694
CTNNAL1-CCTCGGTCTATCCCGCAGCC	CTNNAL1
PTMA-GCGCCGCGTGAGTCCCCCAC	PTMA
ATP1B3-GACGGCAGTGAAGGGTGGGA	ATP1B3	0.0682141676580256	0.999999942844694
EEF2KMT-CCGCAGCGTTGCCGGCAGAC	EEF2KMT
ABCD4-GTACTGAACTAGGGGCAGCT	ABCD4
BNIP2-GAGACCCCGGCCCAATCCCC	BNIP2	-0.28845248877403	0.204425443237767
SETD1A-TGCGCGCGCCGGGGAGGTGG	SETD1A	-0.828400809969132	7.06325119064017e-09
BCAR1-GCGGCTGGACCGGCTCTGGG	BCAR1	-0.0591314890254438	0.999999942844694
SAP130-GGGGACGTCGGCCCCACAGA	SAP130	0.0672354486623464	0.999999942844694
SAP130-GGGGACGTCGGCCCCACAGA	SAP130	0.0672354486623464	0.999999942844694
FARP1-CGCCGGACCCGCCGCCTCTG	FARP1	-0.123402232478384	0.999999942844694
SCAF8-CCGCTCGGCGAAGACAGAGG	SCAF8
SATB1-CCGCTGGGGAAGGCTCCGGG	SATB1
RAB11B-CCGGAAGCGCCAGGACAATG	RAB11B	-0.018717504938665	0.999999942844694
CDC20-CCGGAGGGCACGGTGAGAGG	CDC20
SP1-CCGGCCCCCCCCAACCCCCC	SP1
SP1-CCGGCCCCCCCCAACCCCCC	SP1
PROCR-CCGGCCCGAGCCAGGAACCC	PROCR
TLCD1-CGCCAACTGTGTGGGGCTGG	TLCD1
CCAR1-CCGGGACCCGACTCAGGTGA	CCAR1	-0.0259334285809636	0.999999942844694
ZIC2-GCGAAGGCGCGGAGAGGAAG	ZIC2
GPI-TGTACCTTCTAGTCCCGCCA	GPI	-0.0450428761915915	0.999999942844694
NDUFS6-CCGGTTCAGCAGCCGGCAGA	NDUFS6	0.0264476301461443	0.999999942844694
ATG12-CCTACTTCAATTGCTGCTGG	ATG12	0.0117223511229985	0.999999942844694
SLC22A5-GTCCCGCATGCCGCCCTCAG	SLC22A5	0.00890842726973495	0.999999942844694
C9orf135-CCTCGAGGTACAGACCTCTG	C9orf135	-0.179558556475139	0.999999942844694
CAMLG-CTGCCACCCCTCCCAGACTG	CAMLG	-0.0256973252253976	0.999999942844694
MAP1LC3A-CCTCGCGCTCAAGGGCTCCG	MAP1LC3A
MLLT10-CCTCGCTGCCCCTGGCCCAG	MLLT10	-0.0250375742754103	0.999999942844694
RBL2-CCTGAGGTCCGGCCGCCCAG	RBL2
RBL2-GGGCGGCCGGACCTCAGGTG	RBL2	-0.0152210766402304	0.999999942844694
MAST2-GTGCTGGGTGGGAGAAGGCG	MAST2	0.0975902129450787	0.999999942844694
TTC19-CCTGGGCCGAGGCTTCCTGC	TTC19
PICALM-TGCCCGGCTCCAGCTGACCC	PICALM	-0.023279734645961	0.999999942844694
FLOT1-CCTTACGCCAGGGTGCCAGG	FLOT1
FLOT1-CCTTACGCCAGGGTGCCAGG	FLOT1
HTATIP2-TCCGTCGCCTCCAACCCCCC	HTATIP2	0.0291730010791679	0.999999942844694
HTATIP2-TCCGTCGCCTCCAACCCCCC	HTATIP2	0.0291730010791679	0.999999942844694
DAP3-GAGGACTAGTTCTCCAGACT	DAP3
SCYL2-CGACCGACCTCCCTCACCGG	SCYL2	0.0664615113605871	0.999999942844694
SCYL2-GAGCCGCCGGTGAGGGAGGT	SCYL2
TMEM120A-CGACTGCCTGCGGGACTGGG	TMEM120A
GAP43-CGAGCAGAAAAGAGGTGGAG	GAP43	-0.0703586747890857	0.999999942844694
ZCCHC8-TCGGAATCGACTCCTCTGGG	ZCCHC8
TRIP6-GAAGAGGGGGTGAAGGCCAG	TRIP6
PNMAL2-GGCGCCGAGTGCACCTGGAG	PNMAL2	-0.0123678737434303	0.999999942844694
POLR1D-CGATCCGCCAGCACCACCTG	POLR1D	-0.0420594094083374	0.999999942844694
CNEP1R1-TGTCCGCATCGCAGCTTCCG	CNEP1R1	0.00313323880617724	0.999999942844694
NGRN-GGAGGAACGGGAGCTGCAGG	NGRN	0.0420576874840255	0.999999942844694
NCSTN-CGCAGAAAGACAGAAGGCGA	NCSTN	-0.0667378354870768	0.999999942844694
ZBTB24-CTCCGCCCCGCCCGCCTCTG	ZBTB24	0.0393205024963246	0.999999942844694
GTF2B-GCTGGTAGACGCCATCTTCA	GTF2B	0.164892989129498	0.999999942844694
PINK1-CGCCTGTCGCACCGCCATGG	PINK1	-0.052041613646573	0.999999942844694
EXTL3-TGTCGGAAATGGCTGCCGGC	EXTL3	-0.0197441931620084	0.999999942844694
ST3GAL4-GCGGCGCAGCGCTGGCGCGA	ST3GAL4	0.0822589092528489	0.999999942844694
B2M-CGCGAGCACAGCTAAGGCCA	B2M
B2M-GAGTAGCGCGAGCACAGCTA	B2M	0.0194406251065448	0.999999942844694
SIRT1-GCGTCGAGCGGGAGCAGAGG	SIRT1
ROCK1-GTCGCGGCGGCGAATGCCTG	ROCK1	-0.0678358277978996	0.999999942844694
TMEM231-CTATGAGCTCTTCTCTCACC	TMEM231	-0.0674499161527708	0.999999942844694
WNK3-GCGTGCGTCTGCTCAGCTCC	WNK3	0.0853813431393914	0.999999942844694
FRAT2-CGCGTGGCTCGAGTGCCTGG	FRAT2	-0.0901031335093016	0.999999942844694
GAMT-CGCTCATGCTGCAGGCTGGA	GAMT	-0.0908201155674387	0.999999942844694
MPRIP-CGGGGCGCCGAGGGCAGCTG	MPRIP	-0.0525198815331923	0.999999942844694
MPRIP-CGGGGCGCCGAGGGCAGCTG	MPRIP	-0.0525198815331923	0.999999942844694
FEZ1-GGGAGCGCTCGCTGGCTGGC	FEZ1
DCLRE1B-CTCCGCGATTTGGGCTCCAG	DCLRE1B	0.070635331111386	0.999999942844694
FAM3C-CGGAGGAGTCCGAGAGGAAG	FAM3C	0.0727568506128139	0.999999942844694
WEE1-TCGGGCCGCCCCGCCTCTGC	WEE1	0.00235717377983622	0.999999942844694
INPPL1-CGGAGCAGCCCGGGAGGTGG	INPPL1
TMEM147-CGGAGCCGGAGACCCGCTCC	TMEM147	-0.0215958270287864	0.999999942844694
NFKB2-GTGTGGCGGGTGAGATCCGG	NFKB2
HMMR-CGGCCAGCTCCAGAAACTGA	HMMR	0.0976134230247181	0.999999942844694
HMMR-CGGCCAGCTCCAGAAACTGA	HMMR	0.0976134230247181	0.999999942844694
BAZ2A-CGGCCATGTTGGCTCCTCTC	BAZ2A	-0.105610012976228	0.999999942844694
CDK4-GGCCGTAGGAACCGGCTCCG	CDK4	0.103009625484139	0.999999942844694
SFXN3-CGGCGACAGCGGAGGCAGAG	SFXN3	-0.0556571558294178	0.999999942844694
EML4-GCGGCTGCTGCCTGGGAGGG	EML4
NAA30-GGCGGCTGTGGAGGCTGCCG	NAA30	0.0658494354460364	0.999999942844694
CST3-GAGGCTGGAGCTAGATAGAG	CST3
H2AFY-GCGGGCGGGAAGCGAAGAGG	H2AFY
SCLY-CGGGAAGGAGGCTGGATGCC	SCLY
DESI2-TAAGCGTACAGCCCGGCCCG	DESI2	0.123734948616249	0.999999942844694
UBAC1-GCTGAGGCCGCGGAGAGTGA	UBAC1
DNAJC30-CGGGCCTGCAGCAACCTCCA	DNAJC30	-0.0162627579432042	0.999999942844694
KAT5-CGGGCTCTACCCACCTCCCC	KAT5	-0.00203304191648582	0.999999942844694
ADAT2-GCTGGGTATGGAGGCGAAGG	ADAT2	0.0253712068308351	0.999999942844694
COPA-TCGGATTAAGACATCGGAGT	COPA
PCSK1N-GCGGGGTCGCCGCTGCTCTG	PCSK1N	-0.0254244463227981	0.999999942844694
NDUFB1-TAGGCGCTGAGGCTGCAGGT	NDUFB1	-0.0176859756861973	0.999999942844694
CCDC50-TCCCCGAGGCACCAAGCTGG	CCDC50	0.0241206881194092	0.999999942844694
RABL2A-GCGCTCTCGAACCACCCCGC	RABL2A	0.0939416352323024	0.999999942844694
SRD5A3-GGCCTCCGCCCAGGGAGCCA	SRD5A3	0.00198548497166244	0.999999942844694
TIMM9-CGGTTGAGCCTTGGGAGGGA	TIMM9	0.136869170556989	0.999999942844694
ENO2-GGGACTGCAGACTCAGACGG	ENO2
UBR4-GACGAGCGGCGGCGAAGAGG	UBR4
OSBPL8-GCGACGCGCTCCTGGCCAGG	OSBPL8	0.156478550969146	0.999999942844694
RREB1-CTACTTATCAGGGTGAGAGG	RREB1	0.0712163569652466	0.999999942844694
RREB1-TCTACTTATCAGGGTGAGAG	RREB1	-0.00733500014182139	0.999999942844694
CEP55-TCAGCTGCTAGCTGGCCCAA	CEP55	0.17418908411859	0.999999942844694
CCL21-CTCACCCTCTACCACAGACA	CCL21	0.0505234333521972	0.999999942844694
ZNF770-CTTCGCGGCACCTGGGCCTG	ZNF770	-0.0523029331798023	0.999999942844694
TMEM267-TGAACTCAGAGAAGCCGGGG	TMEM267
NUFIP2-GTCCCAGCCGCTTTCAATGG	NUFIP2	-0.00453886701366405	0.999999942844694
BAIAP2L1-CTCCTCGAAGAAGGCCAGGG	BAIAP2L1
BAIAP2L1-TGCGAAAATGTCAAAACTTG	BAIAP2L1
ZNF695-GGAGCCTGCGGCAGTCACCC	ZNF695	0.0827917426131533	0.999999942844694
KCNH8-GGCCGAGCAGGGGAAGTGGA	KCNH8	0.170859515052815	0.999999942844694
CROCC-GGGGTCCTGGAGAAGGGGGC	CROCC
NEIL2-CTGCACTCACCGGCTCCGGG	NEIL2	-0.0425037665078818	0.999999942844694
SCRN1-GCTCTGCGGTGCTGAGGCTG	SCRN1	-0.0298319242830269	0.999999942844694
TES-GGAAACCTGCGGAACTCCCG	TES	0.071969636424912	0.999999942844694
HMGN3-CTGCGCGTGAGCAGCTGCAG	HMGN3	0.0215275790341795	0.999999942844694
KLF10-CTGGCTGCTTGGCCACAGAC	KLF10
MRPL11-TCGCTCTTGCTGCTCCCCTG	MRPL11
GABARAP-CTGGGCTGAGGGAACCCAGG	GABARAP
FAM126A-GTTGTCAGTCAGTGAGAGGA	FAM126A
FAM126A-TCACTGACTGACAACCCAGC	FAM126A	0.050303231524812	0.999999942844694
DNAJB12-CTGTATCAGCATCGCCCTCA	DNAJB12	-0.0456131779548807	0.999999942844694
DNAJB12-GGTTGCTCTGGATGGCCTTG	DNAJB12	0.00102479202806649	0.999999942844694
DPYSL3-CTGTGCGCTGAGGAAGGCGC	DPYSL3	-0.0898707917062559	0.999999942844694
DPYSL3-GCTGTGCGCTGAGGAAGGCG	DPYSL3
C1orf61-CTTACCAGGCTTCTGTGAGG	C1orf61	0.0899441379797656	0.999999942844694
C1orf61-CTTACCAGGCTTCTGTGAGG	C1orf61	0.0899441379797656	0.999999942844694
CNOT11-CTTCCCCTCTTCCCGGCCCG	CNOT11	-0.00646027146439706	0.999999942844694
PRKACA-TGCGGGGGCGTCACAGACAG	PRKACA
OCIAD1-TCTACCCCTCCCCCTCCCCG	OCIAD1
ZBTB14-TGGAGTTTGGGGAGGGGGCG	ZBTB14	0.0403486458377846	0.999999942844694
RASA2-GAAGAAGCCGCCGCAGCAGC	RASA2
MLXIP-GACAAGCGCGCGAGGCAGAG	MLXIP	0.109607191736794	0.999999942844694
ZNF23-GGAGGTGAGTGCAGGGCTCC	ZNF23	-0.746616933883745	8.93858611852516e-07
ZNF23-GGAGGTGAGTGCAGGGCTCC	ZNF23	-0.746616933883745	8.93858611852516e-07
ZNF23-TCAACCGGACCCAGAGCCTG	ZNF23
DMAP1-GCAGCTGCCGGACCCAGGTG	DMAP1	-0.408108740974029	2.61145838118349e-05
NME7-TAACCGTATGATGGTGGTGG	NME7
DNAJC8-GGAGAGAGCGGGACTTCAGG	DNAJC8	-0.114853373290511	0.999999942844694
RNASEH2A-GTTCTTGCAGCTGGTGGTGG	RNASEH2A
WBP11-TCAAGATGGCGGTAGCTGAG	WBP11
BROX-GCATTCTCCCTCGGCTCCGG	BROX	0.0585964327733801	0.999999942844694
SZRD1-TGGGAAGAGGCGGCAGACAG	SZRD1	0.079733698001329	0.999999942844694
KLHL26-GGTAGCAGCGGTGGTGCTGG	KLHL26	0.168569538888238	0.999999942844694
SORD-GAGTGCGGCCTGGAAGGCGC	SORD	0.00190962168644666	0.999999942844694
KIF15-GCGGTGCAGTCGGGAGGTGG	KIF15
TUBB6-GCAGAGCCGCGCCCGCCATG	TUBB6	-0.0282469644642302	0.999999942844694
LIMA1-TTAAAACTCCAAGCTGCTCC	LIMA1	0.0302915247577482	0.999999942844694
HIF3A-GATGGCCCTTCAGCCAACGG	HIF3A	-0.0090863513524783	0.999999942844694
B3GNT2-GCAGCAGCGGCAACAAGTGC	B3GNT2	0.0658055847126965	0.999999942844694
SMAD2-GGCGCCACGCACCCACCTCC	SMAD2	-0.023406466863986	0.999999942844694
C18orf32-GCAGCTACAAAGCCCAACCC	C18orf32
NSUN5-GCAGCTGCAGGCGTGTTGGC	NSUN5	0.0899318861088059	0.999999942844694
MFAP1-GCTGTGTTCGCGGACTCAGG	MFAP1
UBE2J1-GCAGTCCAGGCTGGACTGGG	UBE2J1	0.0213597418813018	0.999999942844694
CDK2AP2-GGCCCCGCAGCCAACCCCCG	CDK2AP2	0.0107212146140667	0.999999942844694
HYAL2-GCCAGGGCCACCGCCATCCC	HYAL2
SAMD1-GCCCCGCCATGCCTCCCGCC	SAMD1	0.158562077128965	0.999999942844694
PDPN-GCCCGAGCTTCCCAGACCCT	PDPN
HNRNPUL2-TGGGGAACCAAGGGCCTGGA	HNRNPUL2	-0.121282847966297	0.999999942844694
BCL9L-GCCTCGCTTGCCCCTCCACT	BCL9L
APC-GGTAGGTGCTGGAGCCACCA	APC
TTC7B-GGCTCCGGCTCCCGGCTCCG	TTC7B	0.00837158642122959	0.999999942844694
COPS8-TGGCTGTCCGGACGGTGCAG	COPS8	0.0711951120416143	0.999999942844694
GSS-GGCGAACTAGTAGGTTGGGG	GSS
ILKAP-GCGGCCGGGCTCCACACCCC	ILKAP	0.096960128624025	0.999999942844694
NSD2-TGCGGCGGTAGGGCCCAGGC	NSD2
DDX17-GGTTTGGCTACGCTCAAACC	DDX17	-0.0362462786622391	0.999999942844694
CUL1-GCGAAAGCCCCGTCCCGCCA	CUL1	-0.034042764428149	0.999999942844694
TMEM160-TCCGGAAGCGAAGACGGGCA	TMEM160
SURF2-TGCGGGAGCACCCGAGCCTG	SURF2
ZNF7-GCGCCGACTCACCCTCCCTG	ZNF7	-0.0588520446187948	0.999999942844694
FBXL7-TGGCCGCCGCGCCCTCCCCG	FBXL7	0.0476535760579218	0.999999942844694
NECAP2-GGCGTCGCGATGGAGGAGAG	NECAP2	-0.15444046549139	0.999999942844694
AP3D1-GCGGGTCGCCGCCTCTGCCG	AP3D1	0.0271617441375371	0.999999942844694
BRD4-GCGGCTGCGGCGGCTGCCGG	BRD4	-0.0473482346734973	0.999999942844694
ACTN4-GCGGGAGCGGACAGGCTGGT	ACTN4
SNRNP25-GGGCAGAGCCCGGCTGAGAG	SNRNP25	0.0737940825908303	0.999999942844694
MCRIP2-GCGGGCCCGCCCCCTCCCCG	MCRIP2	-0.0209786322953534	0.999999942844694
NDUFAF8-GGCTATTCCCAGCCCCCTGG	NDUFAF8	0.0322215294491717	0.999999942844694
JMJD8-TGTGGCTCTACCCGGCTCCG	JMJD8	0.0173951071751638	0.999999942844694
MAP3K9-GGCCTCGTCACCTCTGCCGC	MAP3K9	0.0100131697920122	0.999999942844694
CCNT1-TCTGGTTGAAGCACTATGGA	CCNT1
TRIM27-GGAATACGGCCGGCTCACCG	TRIM27	0.0827398902737387	0.999999942844694
DNPEP-GGACCTGCAAAGCTAGTGAG	DNPEP	-0.107706217875153	0.999999942844694
DNPEP-GGGACCTGCAAAGCTAGTGA	DNPEP	0.00999095234723051	0.999999942844694
SDHC-TGTTGCTGAGGTGACTTCAG	SDHC	0.0755944550452555	0.999999942844694
RBP5-GGAGACAGGGTGAGGAAGGA	RBP5
HIST1H2BL-GGGAGCAGACTTGGCCAGCT	HIST1H2BL
TMTC2-TGGGACTCGGAGGAGGTGGA	TMTC2	0.0755018236749342	0.999999942844694
GNMT-TGTACCGGACCCGCTCCCTG	GNMT	0.0188328876427645	0.999999942844694
GNMT-GTACCGGACCCGCTCCCTGG	GNMT	-0.00681315372598699	0.999999942844694
MTA3-GGCGGTCGCGGCTGAGGCTG	MTA3
FAM120A-TCCCCAGACATGGCCCTGGG	FAM120A
BTBD2-GGCCGACCCCGACCCCCGGC	BTBD2	-0.0190970374837525	0.999999942844694
ACTR2-GGCGGTGGCTGTAGGTTGTG	ACTR2	0.105533633470889	0.999999942844694
CHD1-GGCGTCATGGCGGCTGCCGG	CHD1
PPP3CA-TGCCTTGGTGAGTGGAGGAG	PPP3CA	0.1872178929091	0.999999942844694
MRPS31-GGGAAAGGGGGCGAAGAGGT	MRPS31	-0.217092872833175	0.63799610326927
ABHD11-TCCGCTGGACCCGAGCCTGG	ABHD11	0.128306600394783	0.999999942844694
CAPZB-TGGCTCTCCCCCCCGCAGCA	CAPZB	-0.0382216699185567	0.999999942844694
S100A13-TCATGGCTGACCCTGGAGGG	S100A13
TMEM39A-TCTAGCTTTAGCTCTGGCAC	TMEM39A
TBC1D17-GGTGTGGGAACTGGAATGAG	TBC1D17
IFT20-GTAGACAGGCAGCTTCTCCT	IFT20	0.105218893693676	0.999999942844694
DCAF6-GTATGAGGCGAGCTCCGGCC	DCAF6
DCAF6-TATGAGGCGAGCTCCGGCCC	DCAF6
WDTC1-TTATCTCCTCCAGCTGTCTG	WDTC1
MED10-ACTTCTCCAGGTGCTCCTCT	MED10
SEC62-CAAAGCCGAGCTCTGGGCAG	SEC62	-0.0998312680275809	0.999999942844694
TTF1-CCGCCACCTTTCTCCCAACC	TTF1	-0.00774801110313125	0.999999942844694
RPL32-GGTGGCAGCCATCTCCTTCT	RPL32
NGDN-GAGTTGTCCTTTGCCTTCAG	NGDN	0.195749536786706	0.999999942844694
NRDE2-GGGAACAGCGCCATGACCAC	NRDE2	0.00753020952520987	0.999999942844694
HSD17B12-AGGCGCCGGCCGTGACGGTG	HSD17B12	0.0429707509064359	0.999999942844694
EIF2S2-GCAGGCCCGTTCTCCCACAC	EIF2S2	0.134087355745478	0.999999942844694
SACM1L-GGGCGGAGAGAGAAGGAAGG	SACM1L	-0.0468200381824012	0.999999942844694
SACM1L-GGGCGGAGAGAGAAGGAAGG	SACM1L	-0.0468200381824012	0.999999942844694
ALG13-GTCAAAGCTGGTGGTCCCTA	ALG13
SUZ12-GGGCGGAGCGAGGCCAGGGT	SUZ12	0.0745378207757947	0.999999942844694
EXOC7-AGCGATGATTCCCCCACAGG	EXOC7	0.0995384178632792	0.999999942844694
DHX37-TTCGGATTGCTCTGCTGGTC	DHX37
USMG5-GGGGAGTCCGGGCTTGGACC	USMG5	-0.0329082074370962	0.999999942844694
C16orf90-GTTGCTCCTCCCCACCACAC	C16orf90	0.068646942790672	0.999999942844694
TRIM16L-GGTTCTCTGCTCTGGGGGAC	TRIM16L
ETV3L-AGCGGGGAGGTCCCCAGAGG	ETV3L	-0.469766709699866	0.118540048447327
ETV3L-GCAGCGGGGAGGTCCCCAGA	ETV3L	-1.28258478105906	7.19151434141191e-25
SKA2-GGTCGATAAGCTGGAACTGA	SKA2
SNAP23-GCTTGGTGAGTCTCCAGGAG	SNAP23	-0.0399399175580828	0.999999942844694
CPSF2-TCAGCAGCGCCAGGGACTAC	CPSF2	0.000768030178336535	0.999999942844694
EIF3F-GGCCACGCCAACCCCAGTCC	EIF3F	0.0573009985672699	0.999999942844694
EIF3F-GGCCACGCCAACCCCAGTCC	EIF3F	0.0573009985672699	0.999999942844694
MOB4-GCGGAACAGGCCGGGCACCA	MOB4
GOLGA7B-GCCCGGGCGGGGCTCCTCTC	GOLGA7B	0.0466411849029929	0.999999942844694
CENPN-AGTGAGACTGCAGGAGATGT	CENPN
SYF2-GGAAGAGAGAAAGGTTGTGA	SYF2
RECQL-ACTCTCCGATCTCCGACTCT	RECQL	-0.0964277731677097	0.999999942844694
HSD17B10-GCGCCCCCATCCCCATCCCG	HSD17B10	0.0161236104874697	0.999999942844694
C15orf52-CGGCAGAGGCCCGGCTCCGG	C15orf52	-0.0048370759998774	0.999999942844694
RPS6KA5-GCGAGCCGTGCGGCCAGAGC	RPS6KA5	0.173922346045552	0.999999942844694
TBCA-CCTCGAGCGCCGCGAGAAGG	TBCA	-0.0374644095158738	0.999999942844694
TOE1-TACCCACAGACGACTCAGGC	TOE1	0.0342607151183651	0.999999942844694
RPS6-CGAGTGTTAGACTGGGTTTG	RPS6	0.0376912118460486	0.999999942844694
PRPF6-CGACCAAGGCTAGGAAGGAA	PRPF6	0.0667920689472159	0.999999942844694
CD3EAP-CATCCTGGGACCCACACCTC	CD3EAP	0.263704677187385	0.999999942844694
CD3EAP-CATCCTGGGACCCACACCTC	CD3EAP	0.263704677187385	0.999999942844694
MMS19-AGTCGTGCACGAGGCCCCAT	MMS19	-0.926519846221136	1.71262943513618e-72
FDX1L-GTTCTACTGCAGGCTGCCAG	FDX1L
ATP5J2-CAAACAGCCTTACCTGGGGC	ATP5J2	-0.0770015942834014	0.999999942844694
BCKDHA-GGGCAGCCTGGCTCAAACCA	BCKDHA	0.0145284671240696	0.999999942844694
EIF2B5-GCCCGACTAACCACCACACC	EIF2B5	0.145281125595577	0.999999942844694
CACNG7-CCGGCGTCCCGGCCCCCTCC	CACNG7	-0.11384999228324	0.999999942844694
COX11-GGCTCTGGCGTCCTGGATGG	COX11	0.050385984044306	0.999999942844694
COX11-GGCTCTGGCGTCCTGGATGG	COX11	0.050385984044306	0.999999942844694
METTL3-CGTGAGAATTGGCTATATCC	METTL3	0.0470413717734578	0.999999942844694
COX16-GAGCGTGAGCTGCTGAGATT	COX16	0.0170086103247318	0.999999942844694
XRRA1-CGGCAGGCACCGCAGTGGAG	XRRA1	-0.03858654053384	0.999999942844694
SAP18-GGAGTCGCGCGTTACCCAGG	SAP18	0.0612664608876036	0.999999942844694
STX4-GAAAAGGGAATTCCAACCTG	STX4	-0.0374868700572458	0.999999942844694
USP8-TGGGCATTTGGCGAGAAGGC	USP8	0.0771463490330323	0.999999942844694
NANOG-AACGTTCTGCTGGACTGAGC	NANOG
PTAR1-CGAGACCAGCGAGGAGGTGG	PTAR1	0.0278793308549466	0.999999942844694
SNRPE-AGGCCTGGGATAGTGGAGTA	SNRPE	-0.0270402795479782	0.999999942844694
SLC6A20-CCAGGCGCGCCGTCCCACCC	SLC6A20	0.0944259844052466	0.999999942844694
CEBPZ-GGATCTTCTACTGCCTCCTC	CEBPZ	-0.0195193687638869	0.999999942844694
RNPC3-TTCTTTCCCTGAAGTGGCTG	RNPC3
COQ3-CGTAAGCTGGGCTCCTCCGG	COQ3	-0.00472799443494082	0.999999942844694
KDM2A-GGGTGTTGTTTCCCTCACAC	KDM2A	-0.00167965057215111	0.999999942844694
ATP7B-CCAGGCGCAGAGTCCGAGGA	ATP7B	-0.0227627751632861	0.999999942844694
PARD3B-GCAGGGCCGGCCCCAAGCCG	PARD3B	-1.92316444988823	3.82016397244619e-97
ATP5A1-CACGGCCGCAGCAACGCGCA	ATP5A1	-0.0337448458340065	0.999999942844694
CCT8-TCGCGTGAACTGCTTCCTGC	CCT8	0.0699224442657775	0.999999942844694
C14orf166-AGAGAAGAAGCGAGGTGGAG	C14orf166	-0.00681188007367837	0.999999942844694
AKAP5-GCCCGCCGCCCAGGCCTCCA	AKAP5	-0.00589869517242725	0.999999942844694
PRDM10-CGGGAAGAACCACCTGGAGG	PRDM10	-2.09219570689434	0
PLAGL2-GCCACTACCGGGGCCTGAGG	PLAGL2	0.0866095477869742	0.999999942844694
POU5F1-AGTGCAGTGGAGTACAATGA	POU5F1	-1.65767419405774	2.39185282058556e-71
POU5F1-TGGAAGCTTAGCCAGGTCCG	POU5F1	-1.64961200910655	5.57715740727879e-126
SAP30BP-CCAGCCTCGCCATCAGACTC	SAP30BP	0.0932978260444767	0.999999942844694
ILK-GGGCTGCAGGATCCTTCTCC	ILK	0.0389151636328491	0.999999942844694
ZBTB24-CGGCGCAGAAGCCCCAGAGG	ZBTB24	-1.80496684851299	4.33848957192791e-63
NCBP1-CGCGGAACCGAGAGGCCAGG	NCBP1	0.117571851869417	0.999999942844694
ATP6AP2-GGCTGTCGCCCGTGTCCCGC	ATP6AP2	0.0684339687879583	0.999999942844694
EIF1-CGGGAAGCGAGGGGGCTCAA	EIF1	0.00311465206303416	0.999999942844694
SNX33-CGCCCCCAGCCTGCCTTCCC	SNX33	0.00353026427183382	0.999999942844694
IMP3-CAGAACGCGCTCTCAGCTTC	IMP3	0.00592738632138114	0.999999942844694
THSD1-AGGCGGACGGGAAGGCTCAG	THSD1	-0.00931995787217705	0.999999942844694
ATP6V1C1-TCCCTTCCCGACCTAAGCTC	ATP6V1C1
CNTNAP1-GAGACAGAGGCTGGGGAAGG	CNTNAP1	-0.110588492716864	0.999999942844694
DISP2-TCGGGCCGTTGCTCCCCTTC	DISP2	-1.96510611057006	1.79399428872793e-88
PLD2-TGGCTCCGTCTGCCAGGGTG	PLD2	0.0557125718425134	0.999999942844694
NCBP2-CGCTGCGCAGCGCCTTCAGG	NCBP2	0.0851445615235949	0.999999942844694
ZSCAN29-TCCGACCCTGACCCCGGCCC	ZSCAN29	0.0710129457069966	0.999999942844694
MED11-GAGAATTCCCAGAGTGATAA	MED11
SNTG2-GCGCCTGGCGGGGCCCTGGG	SNTG2	0.00441122131230428	0.999999942844694
PPP4R2-CGTACCGGGCGCCATGTTGG	PPP4R2	0.0241606881384149	0.999999942844694
PHF20-CTCACCTCACGGCCCCACTC	PHF20	0.0907862696304962	0.999999942844694
NSMCE1-GATGCGCTTGGGCTCCCTGG	NSMCE1	0.0303087913392127	0.999999942844694
CCT7-ACCGGCCAGATGGCAGCTGA	CCT7
SSBP1-ATCGTCAGGTGAGGGAGGAA	SSBP1
UFD1-TGGCAGACTCCGCTCCTCTC	UFD1	-0.0331211487543306	0.999999942844694
ZFP36L1-TGGCGTGTGGGACTCCAGAC	ZFP36L1	-0.0359273794599685	0.999999942844694
RFNG-GCCCACCCACGGCTCCGGCC	RFNG
ZCCHC9-TCGCCAACTCGGCTGCTCTG	ZCCHC9	0.0561646987132775	0.999999942844694
CRYBG1-CCGGAGCAAACAGCCACCCC	CRYBG1	0.0494103205626642	0.999999942844694
RTL8C-GCCGGATCGGCAAGGCCAGG	RTL8C	-0.0055567182925143	0.999999942844694
HDGFL3-CCGCTGCCGGTCTCCCTCCC	HDGFL3	0.191225519729158	0.999999942844694
HDGFL3-CCGCTGCCGGTCTCCCTCCC	HDGFL3	0.191225519729158	0.999999942844694
NonTarget-GGGACGCGAAAGAAACCAGT	NonTarget
