## Supplemental Table 3-1 for "A genome-scale single cell CRISPRi map of *trans* gene regulation across human pluripotent stem cell lines"

Cell line	Sex	Age	Pluritest: pluripotency score	Pluritest: novelty score	Assigned (%)	dCas9 expression	mScarlet activity
eipl_1	female	40-44	17.743	1.158	67.5	80	40.27
eipl_3	female	40-44	14.705	1.187	68.2	56	74.58
kolf_2	male	55-59	48.039	0.876	63.4	88	38.67
kolf_3	male	55-59	45.951	0.854	52.8	65	28.94
zapk_2	male	60-64	33.796	1.302		90.5	54.06
zapk_3	male	60-64	34.178	1.301	70	81	37.07
oikd_2	female	40-44	29.716	1.283	29.4	27	36.72
oikd_5	female	40-44	31.053	1.277	73.4	89	76.2
fiaj_1	male	55-59	25.123	1.439	69.7	87.5	63.19
fiaj_3	male	55-59	20.472	1.35	13.2	81.5	30.06
paab_3	male	70-74	29.912	1.224	57.9	84	52.23
paab_4	male	70-74	25.651	1.25	66
iudw_1	female	50-54	28.04	1.411	70	80	63.92
iudw_4	female	50-54	27.386	1.367	60.6	75	69.22
pipw_4	male	50-54	21.644	1.368	54.7	85	34.65
pipw_5	male	50-54	19.736	1.223	13.6	39.5	65.915
jejf_2	female	50-54	34.186	1.221	62.5	78	60.76
jejf_3	female	50-54	35.514	1.263	70.2
tolg_4	male	70-74	33.55	1.27	26
tolg_6	male	70-74	33.73	1.288	52.4	66	48.6
