## Supplemental Table 4-2 for "A genome-scale single cell CRISPRi map of *trans* gene regulation across human pluripotent stem cell lines"

Target	Sequence	Growth_Effect	Growth_LFC
SEPT7	CCGAAGCTGAGACTCACCCA	Strong	-6.282541988
SEPT7	GAGCGTCAACAGCAGCACCA	Strong	-5.59670655
SEPT7	GATCCGCTGCTGCTGAGGAG	Strong	-3.662514549
AANAT	CACAAAGCCGCTAGCCCTGG	Weak	0.320504067
AANAT	CACGGGAACCAGTAAAATCC	Weak	-0.246204827
AANAT	TTTACTGGTTCCCGTGCCTG	Weak	-0.082046146
ABCE1	ATCAGTTCCAGCTGTCCCGC	Strong	-4.831987628
ABCE1	CGCGTGGCAGCGGTTCCTGC	Strong	-5.367172642
ABCE1	GCGCGTGGCAGCGGTTCCTG	Strong	-5.861440244
ABRA	ATCAGCAGAGAAAGACAGGT	Weak	0.144727786
ABRA	GCTCCGGGCGAAAAGGAAAG	Weak	0.135750832
ABRA	TCCGGGCGAAAAGGAAAGCG	Weak	-0.280760133
ACTBL2	GAAATGCTTTCAGACACGGG	Weak	-0.208873034
ACTBL2	GATCTTCCAGACGAGTGAAC	Weak	0.159701647
ACTBL2	GTGAGTAAGAGAAAGTGAAC	Weak	0.057142476
AGR3	ACAAGAGCACTGGCCAAGTC	Weak	0.03308855
AGR3	ATTTGCTTGCTTACCTGACT	Weak	0.017704386
AGR3	TACATTTCCAACAAGAGCAC	Weak	-0.058915496
AHNAK2	AGGTGTCCGGACATGGACAC	Weak	0.237707647
AHNAK2	GACACAGGAGCCACTTACCA	Weak	-0.457561431
AHNAK2	TCTGTAGCTTCCTTGGTAAG	Weak	0.227155014
ALG14	GAAAACCGCCACAGCTCCTG	Strong	-4.395961066
ALG14	GTGCGTTCTCGTTCTAGCTG	Strong	-5.686721741
ALG14	TGCGGCCGCAGGAGCTGTGG	Strong	-6.014106036
ANAPC1	CGGGCTCGAGTGCTAATGGC	Strong	-3.938559292
ANAPC1	CTCGAGTGCTAATGGCAGGA	Strong	-5.612124689
ANAPC1	GCAGCGGGCTCGAGTGCTAA	Strong	-6.157558826
ANKRA2	ACCCTGTCTGTGTAGTACTC	Strong	-2.95379215
ANKRA2	GCCGGAGTACTACACAGACA	Strong	-6.348591069
ANKRA2	TGTCTGTGTAGTACTCCGGC	Strong	-6.252208414
ANKRD28	AGCAAAGACTGCAGACCCAC	Weak	0.061112875
ANKRD28	TGTAACATGTGAGCATTACT	Weak	-0.096725993
ANKRD28	TTACTAGGCATTTCATCCTG	Weak	0.032674826
ANKRD36C	CGGCTCCTTGTCATCCATAA	Weak	-0.297813607
ANKRD36C	GCCGACCATTATGGATGACA	Weak	0.290533998
ANKRD36C	TCCTTGTCATCCATAATGGT	Weak	0.007588028
ANKRD55	AGGGGGGCAGCCGAGCATAG	Weak	-0.036349109
ANKRD55	CAGCCGAGCATAGTGGAGAG	Weak	-0.009844643
ANKRD55	GGCAGCCGAGCATAGTGGAG	Weak	0.041069979
AP5Z1	CGAGGTTCGTGCGCGTCTGG	Weak	-0.027302491
AP5Z1	TCGTGCGCGTCTGGTGGCGG	Weak	0.110255676
AP5Z1	TGCAGCTCCTGGAGTTTCCG	Weak	-0.073764474
ARHGAP18	AGCTGGCTCTCCAGTTCCCA	Weak	0.086666927
ARHGAP18	GGAACTGGAGAGCCAGCTCA	Weak	0.331417397
ARHGAP18	GGCTGTTAGTACCACTCCCT	Weak	-0.423073598
ARID2	AGAGCCCGGAGCCCATTCCT	Weak	-0.337229216
ARID2	GGAGCCCATTCCTCGGCCGG	Weak	0.358046379
ARID2	GGGCTCTGGTAGGAAGCGCT	Weak	-0.017366824
ARPC1B	ACTGCCCAGAGTCCGCGGCC	Weak	0.420896114
ARPC1B	CGCGGGAGGTGAGGGCCGTG	Weak	0.264868391
ARPC1B	CGTCGACTGCCCAGAGTCCG	Weak	-0.6851187
ARPC5L	CGAGCAGGAGCCGGTGCGAG	Weak	-0.111922989
ARPC5L	GAGCGGAGCAGAGCCGAGGT	Weak	0.105902724
ARPC5L	GTGCGAGCGGAGCAGAGCCG	Weak	0.006557556
ATP1A4	AGAGAAGGGCCCCAAAAGGT	Weak	0.00164423
ATP1A4	GGCCCCAAAAGGTAGGCCAG	Weak	-0.198217725
ATP1A4	GGGGAGCCTGGTTCAGAGAA	Weak	0.191333231
ATP5O	GGAGAGCCCGGACACTGCTG	Strong	-6.458396603
ATP5O	GGCAGCCATCTTCTCCCGGG	Strong	-4.52483996
ATP5O	GGGTTTGACCTACAGCCGCC	Strong	-5.090407043
ATP6V1C1	CGTGAGGCCGGAGCTTAGGT	Strong	-5.312473514
ATP6V1C1	CTTGGGTAGAGGAAGCCGTG	Strong	-4.825760584
ATP6V1C1	GGCCGGAGCTTAGGTCGGGA	Strong	-5.66129059
ATP6V1C2	CGGGAGCCGGCAGAGCGCTC	Weak	-0.173211635
ATP6V1C2	GCCGCGCGGTAGGGGGCTGC	Weak	0.425682491
ATP6V1C2	GCGGGGCCGGAGCGCTCTGC	Weak	-0.248491465
ATP6V1H	CCGGGAGCCGAAAGTGAAGC	Strong	-3.723942923
ATP6V1H	GTGAAGCGGGTCCCGCACCA	Strong	-5.83670302
ATP6V1H	TGAGCAGTGGAGGGAGACTC	Strong	-6.135381168
AVPR2	GAGGGCCTGGAGGTGATGTG	Weak	-0.249978095
AVPR2	GGTGGACGCCATGAGCATGG	Weak	0.241545197
AVPR2	TGGACGCCATGAGCATGGTG	Weak	0.001724214
B2M	CGCGAGCACAGCTAAGGCCA	Weak	-0.135494648
B2M	GAGTAGCGCGAGCACAGCTA	Weak	0.275031352
B2M	GGCCGAGATGTCTCGCTCCG	Weak	-0.147291108
B3GAT3	CCGAGCAGGCGGGGTCTGCA	Weak	-0.150274852
B3GAT3	GCCTGCTCGGGCGCGGGCGG	Weak	0.220164979
B3GAT3	GTTCTTCAGCTTCAGCTTCA	Weak	-0.074002289
BANF1	AGGTATCCGCAGGAGCGGCC	Strong	-5.747435615
BANF1	GTTACGGGAACTGAAGTTGC	Strong	-4.541466141
BANF1	TATCCGCAGGAGCGGCCGGG	Strong	-5.228314374
BBS9	ACCCGACGGCCGCAGCGGAA	Weak	0.196566682
BBS9	CAGAAACCCGACGGCCGCAG	Weak	-0.040453373
BBS9	GGGATGTAGCAGAAACCCGA	Weak	-0.161990795
BCAS2	ACCTGAGGTCCTCAGAATGG	Strong	-6.049729945
BCAS2	CCTGAGGTCCTCAGAATGGC	Strong	-4.988283776
BCAS2	GTCCTCAGAATGGCGGGCAC	Strong	-4.926233279
BCL6B	CCCCTTAAGAAGAGAAGCCG	Weak	-0.546035488
BCL6B	CCGCGGCCCCTGCAGGACGG	Weak	0.427552856
BCL6B	TTCTTACCCCCGTCCTGCAG	Weak	0.117958728
BEND7	ACCGCAGGCTGAGCCCAGGC	Weak	-0.091063504
BEND7	GACCGCAGGCTGAGCCCAGG	Weak	0.154798164
BEND7	GGCTCAGCCTGCGGTCGCGG	Weak	-0.060472112
BLOC1S5	CGGAGGGACAGAGACCCCTG	Weak	-0.633641282
BLOC1S5	GGAGGGACAGAGACCCCTGT	Weak	0.047878359
BLOC1S5	GGCGGCCTCACAACCCACAG	Weak	0.590644095
BPIFB6	ACAAGCTGGACTGCTTAGCT	Weak	0.323333684
BPIFB6	GAGGGAGACCCAGGCACTCA	Weak	0.241228718
BPIFB6	GGAGGGAGACCCAGGCACTC	Weak	-0.556448184
C11orf49	CCAGATACTCGTAGTCCGGT	Weak	0.226550507
C11orf49	CGGACTACGAGTATCTGGGT	Weak	-0.275985255
C11orf49	CTACCGGACTACGAGTATCT	Weak	0.048284756
C12orf50	CAAGAACTATCAGTGTGTAA	Weak	-0.204114279
C12orf50	CGTTTCTGCAAAGCTAGAGA	Weak	0.066393892
C12orf50	CTTTGCAGAAACGCTGAAAG	Weak	0.141661062
C19orf48	AAAGACGCACGTGTCCTGAA	Weak	0.238054899
C19orf48	CGTGCGTCTTTCCACACAGC	Weak	-0.453451241
C19orf48	CTTCGGAGAGAGAAATGCTG	Weak	0.217432903
C22orf29	ATCGGTCTCTGGACGCTGCG	Strong	-5.486408574
C22orf29	CTCCGGCAAGAGGGTCAGTG	Strong	-4.095864516
C22orf29	TGCGCGATGTAATCGGTCTC	Strong	-6.3015246
C6orf10	ACTTGTATAGGATACTGGAA	Weak	-0.093182972
C6orf10	AGAGACTTAGAACATTAGTG	Weak	0.555139923
C6orf10	TATGAACTTGGGTGTCAGGG	Weak	-0.453676519
C7orf26	CAGCTCCCGGCGGCTCCTGG	Strong	-4.832582495
C7orf26	GGCGCCCGAAGGTCCGACTG	Strong	-4.857723093
C7orf26	TGCGCGGCGGCAGCTCCCGG	Strong	-6.124350326
CAPSL	TAGTTTCAGTTCGAAGCAAC	Weak	-0.155924427
CAPSL	TCGAAGCAACTGGTGGCAAA	Weak	0.233114317
CAPSL	TTTCAGTTCGAAGCAACTGG	Weak	-0.083773546
CASZ1	CCGGCAGGAGCAATGACATC	Weak	0.185112154
CASZ1	CGGCAGGAGCAATGACATCA	Weak	0.172920781
CASZ1	TTAAAACAACTTGTTATTCG	Weak	-0.361619588
CBLN3	ACCAAAGCAATCGTGGCGGA	Weak	0.304201026
CBLN3	ACTTTCCACCAAAGCAATCG	Weak	-0.221522909
CBLN3	TTCCACCAAAGCAATCGTGG	Weak	-0.085789768
CCDC102B	ACTGGGGCGCGTTTCCGGGA	Weak	-0.287481463
CCDC102B	GGGGGGCACCGAGAGCGCAA	Weak	0.228340421
CCDC102B	TTAAGAATCCTTTGCGCTCT	Weak	0.056565476
CCDC86	AACTGAGGTGAGGCTCTCGG	Strong	-5.242909272
CCDC86	AGGCGCAGCCGACGGCTGGG	Strong	-4.97641631
CCDC86	TTAAGGCGCAGCCGACGGCT	Strong	-5.426620643
CCP110	AGATCCGTAATATGGCGGGG	Strong	-6.494644966
CCP110	GGTACTGACAGAGCGCAGCT	Strong	-5.697511449
CCP110	TCCGTAATATGGCGGGGAGG	Strong	-3.824420379
CCT3	AGAGCCGGGTACCCAGAGCT	Strong	-6.342880516
CCT3	AGCCGGGTACCCAGAGCTGG	Strong	-5.471354201
CCT3	GAGCCGGGTACCCAGAGCTG	Strong	-3.990123982
CCT4	AAGGTTCGTGAAGGCAGTGA	Strong	-5.843771119
CCT4	GAAGGTTCGTGAAGGCAGTG	Strong	-4.924276401
CCT4	GCTTTCTGGAAGGTTCGTGA	Strong	-5.011961665
CDAN1	GCTGCTGCGAGAAGAGGTGT	Strong	-4.40534051
CDAN1	GGAGTCGCTGCTGCGAGAAG	Strong	-5.255729097
CDAN1	TCGCAGCAGCGACTCCAAAA	Strong	-6.112329572
CDC16	GCCTTCGAGTCCTGGGGCGG	Strong	-5.459659701
CDC16	GCGGCCTTCGAGTCCTGGGG	Strong	-5.607785753
CDC16	TCCGCGGCCTTCGAGTCCTG	Strong	-4.611315797
CDC23	CACAGCCACCGGGACCATGG	Strong	-6.046527513
CDC23	GAGTACCTCCATGGTCCCGG	Strong	-4.844023599
CDC23	TCGCTGTTTATGGACAGGAC	Strong	-4.655797942
CDC42EP5	AAAGGACTAGAAAGCAGTGG	Weak	0.015493599
CDC42EP5	GTTAAAGGACTAGAAAGCAG	Weak	-0.487018217
CDC42EP5	TCTAGTCCTTTAACTCCTAG	Weak	0.468425283
CDH4	CGGCGGACGCACCGGCCCGA	Weak	0.056555425
CDH4	GCCAGGCCAAGTCCGGCCGG	Weak	-1.338361058
CDH4	GGAGCCAGGCCAAGTCCGGC	Weak	0.192918257
CDT1	GACGCGGCGCTGCTCCATGG	Strong	-6.761394004
CDT1	GCGCGAAGAAGTCGGTGACG	Strong	-4.583782914
CDT1	GCGGCGGCGCGCGAAGAAGT	Strong	-4.642137258
CEMIP	AGAGCCCAGCGCGGTGCTAT	Weak	0.138105509
CEMIP	CGCTCAAGCAGAGCCCAGCG	Weak	0.223065909
CEMIP	CTGTCCGATAGCACCGCGCT	Weak	-0.362859767
CENPA	CTTGGTCCAGGCCATGTCGG	Weak	-0.162751902
CENPA	GAACAGCTGGTACTTGGTCC	Weak	0.049585582
CENPA	GTACTTGGTCCAGGCCATGT	Weak	0.108947904
CENPC	ATCGCCGGAATACCAGGCCG	Strong	-3.681510012
CENPC	CCGAGCAAGAAACGAATCGC	Strong	-6.277766759
CENPC	TTAAGGTTATTGCTTGGCCG	Strong	-5.693255006
CENPN	AGACTGCAGGAGATGTGGGC	Strong	-5.357235847
CENPN	GCCGGTAAGAGAGCCCCGGG	Strong	-5.0616269
CENPN	TCAAGGCCCCACACCCTCCG	Strong	-5.684949862
CEP295	CCTGACTCACCTGAGAACCC	Strong	-5.869370943
CEP295	CTGACTCACCTGAGAACCCG	Strong	-4.021162427
CEP295	GGTTACTGTGTCCAGGCCCC	Strong	-5.869370943
CEP350	CCCGGGAGTCACTTCGTCAG	Strong	-5.841270779
CEP350	GCCCGGGAGTCACTTCGTCA	Strong	-5.673689351
CEP350	GGGAGTCACTTCGTCAGGGG	Strong	-4.29396506
CES2	GCTCGGACCCGGGAACATGA	Strong	-5.141433161
CES2	GGCCTGAGGTGCGAGAGAAG	Strong	-5.277625472
CES2	TGCGAGAGAAGCGGTGACCG	Strong	-5.626066043
CES4A	CAGGGTCCGCAGTGAGAAGA	Weak	0.371934511
CES4A	GGATTGAAACGATCTCCCCG	Weak	-0.283317796
CES4A	TGGGTTCCGTCTTCTCACTG	Weak	-0.092845368
CFI	AACATGAAGAAGCTTCATGT	Weak	-0.055190048
CFI	AGTGGAAGCACAGAAATAAC	Weak	-0.16552344
CFI	ATGAAGAAGCTTCATGTTGG	Weak	0.213725533
CGN	CCAGGCTTGCGTTCGGGCTC	Weak	-0.00741424
CGN	CCCGAGCCCGAACGCAAGCC	Weak	-0.229658281
CGN	GCGCTCCCAGGCTTGCGTTC	Weak	0.233277647
CHEK1	AAGGACAGTCCGGTGAGGAA	Strong	-5.616577206
CHEK1	GGGCAAAGGACAGTCCGGTG	Strong	-6.473310489
CHEK1	GTGGTGGGCAAAGGACAGTC	Strong	-3.816808267
CHML	AGAATCCAGAACTTCAGTGA	Weak	0.159859676
CHML	CGCTATTAAAATACGATAAC	Weak	-0.353406144
CHML	TACGATAACTGGCTTTCTTC	Weak	0.198299385
CHTF18	CGGTATGGAGGACTACGAGC	Strong	-5.4095718
CHTF18	GACTACGAGCAGGAGCTGTG	Strong	-6.074161958
CHTF18	GCAGGAGCTGTGCGGCGTCG	Strong	-4.272930207
CNIH2	ATCCTGCGATCCCTCGCCCG	Weak	0.031918435
CNIH2	GATCGCAGGATGAGCGATCG	Weak	-0.159479968
CNIH2	GGGATCGCAGGATGAGCGAT	Weak	0.128088367
CNOT6L	AAATGGCTGCTGTTGCTTCT	Weak	0.190806602
CNOT6L	TGCTGTTGCTTCTGGGCCAG	Weak	-0.004765168
CNOT6L	TGTGTGTTTCCCCTGCCGCG	Weak	-0.185470169
COG8	AGCAGCGGCTCTCGGCGAGG	Strong	-5.457995604
COG8	AGCGGCTCTCGGCGAGGTGG	Strong	-5.152419423
COG8	CACAGCAGCGGCTCTCGGCG	Strong	-4.954364966
COL2A1	CTACCGCGCCCTCATGCAGG	Weak	-0.337461806
COL2A1	GGAGGCCCTTGGAGCAGGAG	Weak	-0.105349892
COL2A1	TCCAAGGGCCTCCTGCATGA	Weak	0.451217365
COPB2	GAGTAGCCGGTAACAAACGA	Strong	-5.912226422
COPB2	GGATCGGTGGGTTTATCTCA	Strong	-5.356867634
COPB2	TGAGTAGCCGGTAACAAACG	Strong	-4.634386888
CPXCR1	CGTGAAGCACACCTTTCCTA	Weak	-0.079965004
CPXCR1	CTTAGGAAAGGTGTGCTTCA	Weak	-0.01653726
CPXCR1	TAGGAAAGGTGTGCTTCACG	Weak	0.091813571
CSE1L	GGGGATACAGAAACGGAGGA	Strong	-4.883335319
CSE1L	GTAGTGCCAGCTACGGTCCG	Strong	-6.220462078
CSE1L	TCGTGGGGATACAGAAACGG	Strong	-4.861663866
CSTF3	GCGGTGGCGATTGGTGTTGG	Strong	-5.749139109
CSTF3	GGGGTAACTTTACTGATTTG	Strong	-5.00078606
CSTF3	GTTGGCGGTCTGGCTCAGCT	Strong	-5.182939603
CTNNA1	GGGCGAGCGCTAAATTCCAG	Strong	-4.908290207
CTNNA1	TCCAGAGGCCCGAAGCAGAC	Strong	-5.309561919
CTNNA1	TTCCAGAGGCCCGAAGCAGA	Strong	-5.857422995
CWC22	GAACTCCGTGGAGTCCCCGC	Strong	-4.849698641
CWC22	TAGGTAATTATCGAACTCCG	Strong	-5.339905882
CWC22	TGGCGGCGCGGTGGAGCTCT	Strong	-5.81993262
CXorf40A	ACGTGGGCCGCTGTGAGAAG	Weak	0.035223154
CXorf40A	CGTGGGCCGCTGTGAGAAGA	Weak	-0.122002206
CXorf40A	GGCGCTCCCTCTTCTCACAG	Weak	0.082105752
CYB5R4	CGGGACAGCACCTCCAGCTC	Strong	-5.219441006
CYB5R4	GGAGGTGCTGTCCCGTCTGG	Strong	-5.641586178
CYB5R4	GGCCACAGAGCCGGAGCTGG	Strong	-4.904775507
DARS	ACACGCGCTCGGACTCCGCG	Strong	-5.804771936
DARS	GCGCGTGTGCTGAGACCCCA	Strong	-5.080743228
DARS	GTGTGCTGAGACCCCAGGGT	Strong	-4.919744837
DCAF13	CAGCATCTTCACCTTCATCT	Strong	-5.771905133
DCAF13	CGGAAGAGCAACCGAGATGA	Strong	-5.385315765
DCAF13	GTTTCGCGGACATAATTGTC	Strong	-4.372986057
DDIT4	GGACCTGGGACGGGTCTGGG	Weak	0.672463501
DDIT4	GGAGGTGCGAGCGTGGACCT	Weak	0.322381102
DDIT4	TGCGAGCGTGGACCTGGGAC	Weak	-1.000991874
DDX18	ACTGTGTGGCGCCTTATTCT	Strong	-6.688073542
DDX18	CCTTATTCTAGGCACTTGTT	Strong	-4.525304242
DDX18	GCCTTATTCTAGGCACTTGT	Strong	-4.410928119
DDX47	ATCGGCTGGGACGCTTCGGT	Strong	-5.07805256
DDX47	CCAGCCGATTGTGGAAGAGG	Strong	-6.463967503
DDX47	CGAAGCGTCCCAGCCGATTG	Strong	-4.290110539
DIEXF	AAAACCGCGACTCTTGCAAG	Strong	-4.341723808
DIEXF	TGAGTAGCTGGCTCTGGCTC	Strong	-5.771905133
DIEXF	TTGCCCACTTGCAAGAGTCG	Strong	-5.842527035
DIMT1	GCGTGAGAAAGCCACCACGT	Strong	-5.190931607
DIMT1	GCGTGGCGGCGATCCCCACG	Strong	-4.962587029
DIMT1	TTGGGCCAGAGTGGTGCGGG	Strong	-5.850485115
DMAP1	GACCCAGGTGCGGAAGTGCG	Strong	-5.668299211
DMAP1	GCAGCTGCCGGACCCAGGTG	Strong	-4.996012202
DMAP1	GCCCTCGCACTTCCGCACCT	Strong	-5.106979367
DNAH12	AGAGCCTCTCCTCAGGTGAA	Weak	-0.072786786
DNAH12	ATCCCCCTGCCTTTCACCTG	Weak	0.20714268
DNAH12	GAGAGCCGGTGGCGTTCCGG	Weak	-0.142702434
DNASE1	CAGACACGCACTGCCTGTGC	Weak	-0.142133064
DNASE1	CTGGGCTCCGGATCCTGCAC	Weak	0.173305541
DNASE1	TGCACAGGCAGTGCGTGTCT	Weak	-0.040177713
DNTTIP2	GGCCAGCATCCAAGCCGCGT	Strong	-4.338194714
DNTTIP2	GGTGGTTACCAGATCTGCAC	Strong	-6.977580159
DNTTIP2	TGGTGGTTACCAGATCTGCA	Strong	-4.76644373
DPP6	ACTGCTTAGCAACCGGCAAG	Weak	-0.069074344
DPP6	GCTTAGCAACCGGCAAGTGG	Weak	-0.027690887
DPP6	TGTTTCTGTGGCGATTGCAG	Weak	0.106437787
DPPA3	CAAATTGCTACCAGGTAGCC	Weak	-0.094865261
DPPA3	CAGAGCCTCAAATTGCTACC	Weak	0.333023089
DPPA3	CTACCAGGTAGCCCGGAAAG	Weak	-0.232401112
EARS2	CCTCGCGCCGTCCTACGGGG	Strong	-4.039243518
EARS2	GCAGCGCGAGAGGCCTTCGG	Strong	-5.691805247
EARS2	TGGCCTCGCGCCGTCCTACG	Strong	-5.953845511
EFCAB11	GAAAGCGGTGGTAGCTGGTT	Weak	0.165202948
EFCAB11	GCTGGGAAAGCGGTGGTAGC	Weak	-0.218393211
EFCAB11	GGAAAGCGGTGGTAGCTGGT	Weak	0.045315458
EFCAB9	CAAAGCCTTCACGTTTCTCA	Weak	0.055361244
EFCAB9	GTTTCTGTGGTACCTCTATC	Weak	-0.300648422
EFCAB9	TGAAGCAAGGATCGTTTCTG	Weak	0.251772212
EIF1AX	AGGCGGATCTCTGAAGAGCT	Strong	-5.904285131
EIF1AX	CAGGCGGATCTCTGAAGAGC	Strong	-4.360287592
EIF1AX	CCACGCTCGGCGGCAGCAAA	Strong	-5.367047696
EIF2B4	ACTGAGGGCGATGGCTGCTG	Strong	-5.85534592
EIF2B4	CTCACCCTCGCGAACAGCCA	Strong	-4.215484963
EIF2B4	GTGGCCGTGGCTGTTCGCGA	Strong	-5.665284295
EIF4EBP1	CGCACAGGAGACCATGTCCG	Weak	-0.364148757
EIF4EBP1	GCACAGGAGACCATGTCCGG	Weak	0.033138704
EIF4EBP1	GCGCACAGGAGACCATGTCC	Weak	0.324505742
EPN3	AAGAGCTGCTACCCATTCCA	Weak	0.422949874
EPN3	GCTAGGAGGCAAACGCACGC	Weak	-0.602165265
EPN3	GGCTAGGAGGCAAACGCACG	Weak	0.173973236
ERCC1	AGACTGCAGAGGGATCGAGG	Strong	-5.877121921
ERCC1	GAAAGACTGCAGAGGGATCG	Strong	-4.818232868
ERCC1	GAGGCGGCCCACTGCCAGCA	Strong	-5.158284776
EVA1B	ACGGGCGGGACACGGACCGA	Weak	0.09766251
EVA1B	CACGGGCGGGACACGGACCG	Weak	0.075579362
EVA1B	GTGTCCCGCCCGTGCTGCCG	Weak	-0.171154775
EXOC1	CCAGGCTCAGTCCGGCCTTG	Strong	-4.238863451
EXOC1	CGGCACAGCCAGGCTCAGTC	Strong	-6.096932467
EXOC1	GCGGCCGAAGGCTTACCGCA	Strong	-5.540763943
EXOC3L1	AGGCGTGCCCAGCTGCATTG	Weak	-0.106256184
EXOC3L1	GCCCAGGCCCTGTGAGCAAG	Weak	0.035487144
EXOC3L1	GCCCTCTCCCCAATGCAGCT	Weak	0.079904174
F9	AGGCAGATGGTGATGAGGCC	Weak	-0.395361641
F9	ATGATCATGGCAGAATCACC	Weak	0.181886017
F9	GCAGCGCGTGAACATGATCA	Weak	0.203922232
FAM133A	AAAATGGTGTAACTGACTCA	Weak	-0.04132006
FAM133A	GTAACTGACTCACGGCAACA	Weak	0.147800279
FAM133A	TAACTGACTCACGGCAACAT	Weak	-0.115552047
FAM204A	AGGTGAGTACGGCTTATGGA	Strong	-4.477364135
FAM204A	CAGGTGAGTACGGCTTATGG	Strong	-5.808857822
FAM204A	GAGTACGGCTTATGGAGGGT	Strong	-5.48875439
FAM98B	GCCGGGTCCCCAACCGACGA	Strong	-3.59569097
FAM98B	GGGTCCCCAACCGACGATGG	Strong	-6.179811239
FAM98B	TGGGCCAAAGGACCATGAGA	Strong	-6.161116645
FANCF	AGCGATCCAGGTGCTGCAGA	Strong	-4.40726461
FANCF	GAAGCTCGGAAAAGCGATCC	Strong	-5.671915497
FANCF	GGAATCCCTTCTGCAGCACC	Strong	-5.84901409
FANCG	CAGTCGCACGGCCGGCGGTG	Strong	-5.533714234
FANCG	GCCGGGGTCGTGTCTGACTG	Strong	-4.184852608
FANCG	TGGCCTCCGCGAGAGCCGAG	Strong	-5.978070361
FANCI	GGAAGTTTGTGGCGGAGGTG	Strong	-4.958079209
FANCI	GTGGCGGCGTTGGGTTGAGC	Strong	-4.749867763
FANCI	TGTGGCGGCGTTGGGTTGAG	Strong	-6.038960595
FBL	ATGGCGAGCCCTGGTTTGTG	Strong	-5.970838582
FBL	TCGTGGAGTTGTGAACGCCG	Strong	-6.634303375
FBL	TTGTGCGGCTCCGGAGTCCG	Strong	-3.409422539
FBXL15	AGGCCTGAAGCTGGAGAATG	Weak	0.20021469
FBXL15	CCTGAAGCTGGAGAATGCGG	Weak	-0.415774869
FBXL15	CTGAAGCTGGAGAATGCGGT	Weak	0.220073852
FGFR4	AGGAGCGCTCGGGCTGTCTG	Weak	0.022992383
FGFR4	GCCTCACTCCCAGCTCCAGC	Weak	0.13574229
FGFR4	GCGGACCCTGCCGCGTGCAG	Weak	-0.150130097
FRMD6	CCTGGTTCTTGTTCATACCT	Weak	-0.385196488
FRMD6	GGTGCTCAAGACTTTCTCCG	Weak	0.240936053
FRMD6	TGAACAAGAACCAGGCGTCT	Weak	0.153522339
FSHR	GGAGCTTCTGAGATCTGTGG	Weak	0.008572239
FSHR	TGCAAATGCAGGAAGAAATC	Weak	-0.148951923
FSHR	TGTGGAGCTTCTGAGATCTG	Weak	0.147204671
GDPD2	ACCCTCACACCTTTGCTCAG	Weak	0.286890499
GDPD2	GCCGCTGAGCAAAGGTGTGA	Weak	0.014356769
GDPD2	TGCCGCTGAGCAAAGGTGTG	Weak	-0.299577736
GEMIN5	ACGGCTTGTAGTTATGGGGC	Strong	-5.10295969
GEMIN5	GCAGCTTCTCTTGTCTCTGA	Strong	-6.504193161
GEMIN5	TCTGACGGCTTGTAGTTATG	Strong	-4.149346026
GEMIN7	GGACCTCGGTGAGTACAAGG	Strong	-5.240919742
GEMIN7	GGGGTGAGCGTCCAGAGCTG	Strong	-6.391541408
GEMIN7	GGTGAGTACAAGGTGGTGGG	Strong	-4.184467319
GEMIN8	AGGAAAACTAGGCCCCTGCG	Strong	-4.772491188
GEMIN8	CCTGGGCGTTGGCCGCGCAG	Strong	-5.518148541
GEMIN8	TTTCCTTGGAGAGACAGAGG	Strong	-5.69583583
GGPS1	AACTAATGCGGTGTCGCTGG	Strong	-3.925215918
GGPS1	GCCAGCGACACCGCATTAGT	Strong	-6.198530607
GGPS1	GGTGTCGCTGGCGGCTGAGG	Strong	-5.935408993
GIMAP2	GAGCTGAGCTATAAGACAAC	Weak	-0.268791738
GIMAP2	TAAGACAACAGGACTGAACA	Weak	0.372162021
GIMAP2	TTACTGTTCAAAGAAACAGT	Weak	-0.106480034
GINS4	CAGTCGGGGCACCAGGAAGC	Strong	-4.483113648
GINS4	CGTTCGTGGGGACGCAGTCG	Strong	-5.415396258
GINS4	GGCGTTCGTGGGGACGCAGT	Strong	-5.744392145
GMNN	GCGGGCGAGCGGAGTTAGCA	Strong	-6.912721948
GMNN	GGTCACGTGGTTGTTCGGAG	Strong	-3.218683802
GMNN	GGTTGTTCGGAGCGGGCGAG	Strong	-5.907873804
GNPAT	CGGCCCTACTTCGCCTAGGG	Strong	-5.746040976
GNPAT	GCGCCCGGGATCCTGTGTAG	Strong	-4.412655412
GNPAT	GGACGGCCCTACTTCGCCTA	Strong	-5.365231895
GPN3	ATGACCAGCTGCGCATACCG	Strong	-5.167950701
GPN3	CGAAGGCTAAGGGAGTGTGG	Strong	-6.239567176
GPN3	GGCTAAGGGAGTGTGGCGGG	Strong	-4.647415012
GTF2H4	CCCGAGACTCGGGGTGCGCG	Strong	-4.718751763
GTF2H4	GAGACTCGGGGTGCGCGAGG	Strong	-6.163297233
GTF2H4	TCACAGGCAAGAGCCCAGAA	Strong	-4.949827238
GYS1	GCACCCCTGCCCCGAAGCGT	Strong	-5.924080849
GYS1	GCCCCGAAGCGTTGGGACCT	Strong	-4.448875584
GYS1	GCCTAGGTCCCAACGCTTCG	Strong	-5.490134165
HACD2	ACTTGACATGGCGGCAGTGG	Strong	-5.271214838
HACD2	CGGGCTTCGGGCACTTGACA	Strong	-6.046371706
HACD2	GGCGGCGACTGCAGCAGCGA	Strong	-4.715422214
HACL1	ACAAGCGGAATCATCCAGCA	Weak	0.513277896
HACL1	CGGGGACCGCGATGTTGTCT	Weak	-0.371779112
HACL1	GGCTCCTACGGAAGCTGGCG	Weak	-0.135023779
HAUS3	AGGCCCGCGTCAGTCACCTC	Strong	-5.243973577
HAUS3	GAAGCAAGCGGAACTTCCTG	Strong	-4.19201739
HAUS3	GGGCTCCTGCGAGAAGCAAG	Strong	-6.082101014
HDHD5	CTGTGTGGCTGCGCTCGGCG	Weak	0.190459243
HDHD5	GACGGCCGGATGGCTGCGTG	Weak	-0.076591445
HDHD5	GCGACGGCCGGATGGCTGCG	Weak	-0.108524447
HGSNAT	CAGCAGCGCGGCGCTCAGCA	Weak	0.282427422
HGSNAT	GCCGCGCTGCTGGCCCCCGG	Weak	-0.790928868
HGSNAT	GGACGCGGCCAGCAGCAGCG	Weak	0.504222217
HOXD8	GTGGTGCGAAAATGCCTCGC	Weak	0.186749305
HOXD8	TGACTTTCCGTGCAGTGCTG	Weak	0.053275724
HOXD8	TTTCGCACCACAGCACTGCA	Weak	-0.238200186
HP	AAGCTGTCCCCAGAGCAGGA	Weak	0.406111993
HP	AATGATGTCACGGATATCGC	Weak	-0.253264892
HP	GGATATCGCAGGTCAGTCTT	Weak	-0.14912674
HPS5	AGAGCTGCGAGGTACTGCCC	Strong	-5.492681771
HPS5	AGGTACTGCCCTGGATGTGG	Strong	-6.577007799
HPS5	CCGATCTACTGAGAGCTGCG	Strong	-3.760458608
HSD3B1	CAGCTACTCCTGCAGTGGTG	Weak	0.287485109
HSD3B1	TCTTTCAGCTACTCCTGCAG	Weak	-0.02259594
HSD3B1	TTAGTTAGATTGTTAAAAGC	Weak	-0.265303372
HSDL2	AAGTCATGTTACCCAACACC	Weak	0.043829254
HSDL2	ACATGACTTTCGTAGATCAG	Weak	0.009387498
HSDL2	TGACTTTCGTAGATCAGAGG	Weak	-0.058635414
ICE2	GCGCGACAATGTGAGGAGTG	Strong	-4.98808424
ICE2	GCGCGCGACAATGTGAGGAG	Strong	-5.166786452
ICE2	TGGGCGCGCGCGACAATGTG	Strong	-5.413383999
IMMP1L	CCTCGGGCCCCAAAGAACCC	Strong	-4.762968351
IMMP1L	CGGCGGGGCCCAGGTGAGAA	Strong	-5.5636632
IMMP1L	GTCCTGGTTGAGGGTCTCCA	Strong	-5.566109005
INA	CAACGCGAGCTACAGAAGAA	Weak	-0.656918919
INA	CGGGATCGGGGCCGGACGTG	Weak	0.618119798
INA	GAGCCGAAGCTCATGGTGCC	Weak	0.203362842
INCENP	CCCGAAGGCCCGGAGCCAAG	Strong	-3.795329776
INCENP	GCACGGGAGGAGCAACCAGG	Strong	-5.487633824
INCENP	GCCTGGTTGCTCCTCCCGTG	Strong	-6.274405474
INPP4B	AGCTAAGTTCACTTTCAGCC	Weak	0.047901936
INPP4B	GAAACTAACACCATATCTCA	Weak	0.186049684
INPP4B	TCAGGGAAAACTTCTGCGCC	Weak	-0.242388302
INTS3	AGCGCTATGGGAGGACGGGG	Strong	-3.604859037
INTS3	CCACTATGGCCGCTTCTGTG	Strong	-6.66348366
INTS3	GGCCGCTTCTGTGTGGTGTG	Strong	-5.789933093
INTS4	GGCGGCGCACCTTAAGAAGC	Strong	-4.000930647
INTS4	GGGCCCGCGGGTAGGCATGG	Strong	-5.741174944
INTS4	TGGCGGCGCACCTTAAGAAG	Strong	-5.779640782
INTS5	CGCGCTGTGCGACCCTCCCG	Strong	-4.89969669
INTS5	CGGAGCCCGAGCCGAGCCCG	Strong	-5.693020162
INTS5	GTCGCACAGCGCGGACATCC	Strong	-5.456747996
INTS7	AAACCAGCAAGAAGGCGGCG	Strong	-4.784802067
INTS7	AAGAAAAACCAGCAAGAAGG	Strong	-5.32366489
INTS7	AAGCTTGCAAACTCTACCCC	Strong	-5.953845511
KIAA1586	CGGAAGTGAGTAGTCGAGTG	Weak	-0.086642542
KIAA1586	GCTGCGGCAGTAGGGACAGC	Weak	0.409232469
KIAA1586	GGAAGTGAGTAGTCGAGTGA	Weak	-0.315757899
KIF1BP	CCACGGAACGTTCGCCATAG	Weak	0.106911949
KIF1BP	GGTCTGCGAGAAATTCCAGG	Weak	-0.110970798
KIF1BP	TTCTCGCAGACCTCTGCCCA	Weak	0.000293604
KLF4	AGAGAGAACGAACGTGTCTG	Weak	0.000519611
KLF4	CGAACGTGTCTGCGGGCGCG	Weak	-0.077986707
KLF4	GAGAGAACGAACGTGTCTGC	Weak	0.00462594
KRTAP21-2	AGGAGGTTAGATTTCAGTTG	Weak	0.117957411
KRTAP21-2	GATTTCAGTTGAGGTGTAGG	Weak	-0.255859445
KRTAP21-2	TTGCAACACATGATTTCAGG	Weak	0.143240927
KRTAP4-7	ACAGCAGGTGGGGCGACAGC	Weak	-0.040609742
KRTAP4-7	CAGGTGGGGCGACAGCAGGT	Weak	0.211458493
KRTAP4-7	CTGCAGCCAAGACCTCTGTC	Weak	-0.174321661
L1TD1	ACTGAGGAGCGAACAAAGTG	Weak	-0.004915118
L1TD1	GGAATCCGCCTGGACGACTG	Weak	0.131204928
L1TD1	TCGCTCCTCAGTCGTCCAGG	Weak	-0.132485042
LAPTM4B	GCAGAAGCTCGGAGCTCTCG	Weak	0.046614059
LAPTM4B	GCGGTCGCCTTCGGAGCGAA	Weak	0.047293141
LAPTM4B	GCTCCGAGCTTCTGCCGGGT	Weak	-0.09267401
LIN52	AGCCGGCTCTTACCGTCTGT	Strong	-5.614000774
LIN52	GCAGGCAAAGATCTCTAAGC	Strong	-5.870909581
LIN52	TCCCAGTAGAGCAAAGAAGG	Strong	-4.392617659
LOC286254	ACAGGCAGAGATGCCAATGG	Weak	0.189159873
LOC286254	AGATGCCAATGGAGGCACAC	Weak	-0.447899998
LOC286254	CCCACAGGCAGAGATGCCAA	Weak	0.268574171
LRRIQ1	CAAGGAATCTCGCTGCTGAG	Weak	0.232782302
LRRIQ1	GAATCCCAGTCTTAAGACCC	Weak	-0.052296919
LRRIQ1	TGAGCCGGGGTCTTAAGACT	Weak	-0.186381162
MAFF	ACCTGCGGCTCAGAGCGGAG	Weak	0.04175436
MAFF	AGGGGAGACTGACCGGAGCG	Weak	0.33975043
MAFF	CGGAGCGCGGATCGGGACAG	Weak	-0.37992424
MAP3K2	CTCGTCAGGCGCCGCCGCTG	Weak	0.020299578
MAP3K2	GGCGCCTGACGAGGGTGCCG	Weak	0.089209741
MAP3K2	TCGTCAGGCGCCGCCGCTGA	Weak	-0.112571005
MB21D1	GCTGCTGGCTCTTCCTCTTG	Weak	0.245941174
MB21D1	TGAAACGGATTCTTCTTTCG	Weak	-0.153557619
MB21D1	TTTCAGGAAAAGGCCGCAAG	Weak	-0.090647662
MCM3AP	GCGCCTCAAGTCTTTCCGAG	Strong	-4.758072877
MCM3AP	TGGCCCCTCGGAAAGACTTG	Strong	-6.151267059
MCM3AP	TTGCGCCTCAAGTCTTTCCG	Strong	-4.710296885
MCTS1	CCGGCAGATCCCCTCACACG	Strong	-5.657632489
MCTS1	GAAAGAAATTGAATTTGCAG	Strong	-4.0951959
MCTS1	GGAAGGCCGGCACTGACAGT	Strong	-6.227933891
MED30	CCAGCTTGAGAGACCCCCCG	Strong	-4.444060017
MED30	CCCGGAATTGGGAGGCTGTG	Strong	-6.150874434
MED30	TCAAGCTGGTTCCAACGCTG	Strong	-5.253724383
MED4	AAAATGGCTGCGTCTTCGAG	Strong	-6.128119502
MED4	AAGGAGAAGGAGCGGCTGGG	Strong	-4.406987256
MED4	TGCGTCTTCGAGTGGTGAGA	Strong	-5.276581033
MED6	AAACGCTCTCGGAATTATGG	Strong	-4.88237235
MED6	ATGGCGGCGGTGGATATCCG	Strong	-5.60722786
MED6	TATAGCAATACAGTATACCT	Strong	-5.066392488
MEIS1	ACACACTTTACACACGCACG	Weak	0.299578075
MEIS1	CAAGCGGGCAGCATCGATCG	Weak	0.002918638
MEIS1	TCTGTCTGAGTTTGTCTTAA	Weak	-0.30592739
MEMO1	AGAACGAACGGCTTGGGCGC	Strong	-5.249310873
MEMO1	GCAGGGCTCTTAAGAACGAA	Strong	-4.477335803
MEMO1	GCTCTTAAGAACGAACGGCT	Strong	-5.902426483
MKRN2	AGTGATCTGCTTGGTGCTCA	Weak	-0.104152734
MKRN2	GAGAGGCGGCGGCACGACGA	Weak	0.257816115
MKRN2	GATCTGCTTGGTGCTCATGG	Weak	-0.152323565
MRPS22	CGCCCGGAGAACTCCTCAAG	Strong	-5.937207751
MRPS22	TATTGCTGTGGAGCCTCTTG	Strong	-3.760634158
MRPS22	TCGGAACAACTGTATTGCTG	Strong	-6.139639206
MRPS35	AGACAGCCATGCTGGGAGCG	Strong	-4.930148677
MRPS35	ATGGCTGTCTCTGCAGTCGA	Strong	-6.730598159
MRPS35	CAGCCATGCTGGGAGCGCGG	Strong	-4.320209163
MT1B	ATATCTTGCCTAGGAACTCC	Weak	-0.361420119
MT1B	ATTTGGAGCCAAGACAAGCC	Weak	-0.081408127
MT1B	TGACTTCTCATATCTTGCCT	Weak	0.435826734
MTPAP	AAAGCCTGACGATAGGCCGC	Strong	-5.844900883
MTPAP	GAGTTCTTCTCCGGGCACAC	Strong	-5.43071066
MTPAP	GGAGAAGAACTCGAGTCCAG	Strong	-4.721499711
MTRNR2L10	AATATTAGGCTAACTGTCAG	Weak	0.039849692
MTRNR2L10	AGCTTAAACGCTTTCTTAAT	Weak	-0.251069607
MTRNR2L10	ATATTAGGCTAACTGTCAGT	Weak	0.220483916
MYO6	CGCGGACGGGCACCAGGACA	Weak	-0.124333583
MYO6	GACTCGGGATCTGTCCGAGC	Weak	-0.093322574
MYO6	GCAGGAAGCCAGCCTCAGCC	Weak	0.224136679
NANOG	ATTATAAATCTAGAGACTCC	Strong	-5.712526586
NANOG	GTTGCCTCATGTTATTATGC	Strong	-5.341543448
NANOG	GTTGCCTGCATAATAACATG	Strong	-4.724599418
NBAS	CAAAGCCGGCCCTGACTCGG	Strong	-6.040101244
NBAS	GGGGGCCGCCATGTTCGCCG	Strong	-4.153606607
NBAS	TGAGTCCTCGGCGAACATGG	Strong	-5.896437585
NCAPD3	AGGGCTGCAGGCCGCTACCA	Strong	-4.054491614
NCAPD3	CCGGTGCCCTGGGATCATGG	Strong	-5.940469457
NCAPD3	GCAACGCCACCATGATCCCA	Strong	-5.516666369
NDOR1	AACTAGAAGGCAGTTCCCGC	Strong	-6.027904748
NDOR1	TAGTCTCAGACCAGACCACC	Strong	-4.802687091
NDOR1	TTAGTCTCAGACCAGACCAC	Strong	-4.822658951
NELL1	CCGCCAAACTTGCTAGCGGG	Weak	-0.312494831
NELL1	GCAAATGAGCCTGGATCCTG	Weak	0.195888522
NELL1	GGAGCCGCCAAACTTGCTAG	Weak	0.125834653
NIP7	ATCCGGTGTTCCAACCCAGG	Strong	-4.868308653
NIP7	CCAACCCAGGGGGAAAAATG	Strong	-4.930481888
NIP7	GGATCCGGTGTTCCAACCCA	Strong	-6.30886346
NIT1	GCAGGGTCCGATCCGGAGGG	Strong	-4.210772159
NIT1	TATAGCCAAAACCATTCGCA	Strong	-5.901124831
NIT1	TTCGCAGGGTCCGATCCGGA	Strong	-5.834905454
NMD3	ACAGCCAGGTTGGCAGCTGA	Strong	-6.345614819
NMD3	ACCCGCAACAAAATAGACCC	Strong	-3.926317783
NMD3	CAGCCAGGTTGGCAGCTGAC	Strong	-5.620763607
NOP16	GCGTGTTTGAGCTGCTGGTG	Strong	-4.809237197
NOP16	GGTGGTCAGCGCGATGCCCA	Strong	-6.849956507
NOP16	TGTTTGAGCTGCTGGTGCGG	Strong	-4.129773998
NRCAM	CCTGGCTGGAGCAGCCAGAG	Weak	-0.274032433
NRCAM	CTCTGGCTGCTCCAGCCAGG	Weak	-0.013404239
NRCAM	GATAGCTTCGTCGAGAACGG	Weak	0.29330577
NUP85	CCAGGCTCCTAGAAGTCGCT	Strong	-5.188860789
NUP85	CTCTGAGCGGGAGGCCTGAG	Strong	-4.895711335
NUP85	GAGCGACTTCTAGGAGCCTG	Strong	-5.558276654
NUP93	ACGGCTGTAGCACAAGGTAA	Strong	-4.639636918
NUP93	TCAAGCCGGCACCTGAGCGG	Strong	-5.65863943
NUP93	TCCTCAAGCCGGCACCTGAG	Strong	-5.801459202
OGFOD1	AGGTAGCGTCTTGATCTGCG	Strong	-5.479531107
OGFOD1	GATGAATGGGAAGCGGCCAG	Strong	-5.231178192
OGFOD1	GCGTCTTGATCTGCGTGGCG	Strong	-5.117576408
OR11H4	GTGACAGAGTTTATTCTCCT	Weak	-0.101283644
OR11H4	TAGACTTAAGACCCATGAAC	Weak	0.164603667
OR11H4	TGTGTTGCTGACCTGTTCAT	Weak	-0.06485613
OR2AP1	AGATGTCCCTGAACTCCAGG	Weak	-0.112294662
OR2AP1	GAAAGGTGAAAACTGCCACC	Weak	-0.051515601
OR2AP1	GGACATCTGTTAGACCCAGA	Weak	0.158978705
OR4F17	CTGGGTCTCTCTGATTCTCA	Weak	-0.002142006
OR5AK2	GATACACCAAAACTCATGCT	Weak	0.242982895
OR5AK2	GGATACACCAAAACTCATGC	Weak	-0.133374154
OR5AK2	TTGGTGCCCAGCATGAGTTT	Weak	-0.108563299
OR8H2	CAGAAAGTGTCAGTCCCATA	Weak	-0.330713422
OR8H2	GTGGCTGACTTCATCCTTAT	Weak	0.275955258
OR8H2	TAGAAGGAATAACACAAATG	Weak	0.0645587
ORC2	CGGTGAGTAGTGGGGTGTCG	Strong	-5.1106258
ORC2	GCGAGCTAAGCAGAAAAGGG	Strong	-5.214534669
ORC2	TGCTTAGCTCGCGGCGTGTG	Strong	-5.762759516
ORC3	ACCACATACCTTAGACATCG	Strong	-6.678154813
ORC3	ACGCAGAGTCAGTAAGACCA	Strong	-6.184031037
ORC3	TCGATGTCTAAGGTATGTGG	Strong	-3.21045688
OXSM	AGCCAGCGATACCTGTAACG	Strong	-5.14455992
OXSM	CGACTGTGGAGAAGTGTCCG	Strong	-5.567664219
OXSM	GTAGCCAGCGATACCTGTAA	Strong	-5.033506539
PAF1	CGAGACTCAGGTGAACGCGC	Strong	-5.23289785
PAF1	GTGAACGCGCAGGCAGCACC	Strong	-5.100248361
PAF1	TGAACGCGCAGGCAGCACCG	Strong	-5.551730974
PAGE3	CTCACAACTAAATTCCCAGG	Weak	0.41271863
PAGE3	GTCCGCAGATCAGTCCTCCT	Weak	0.359040728
PAGE3	TTCCCAGGAGGACTGATCTG	Weak	-0.772907155
PAK5	GAGACCGGGAACATGGCGCT	Weak	0.03060393
PAK5	GAGCGCTGTAGCAGCTGAGA	Weak	0.137281725
PAK5	GCCCGGGGAGACCGGGAACA	Weak	-0.176787602
PAQR6	CAGGCCCAGGGCTCCACGGG	Weak	-0.226770755
PAQR6	CTGGTGGGTCAACAGGCCCA	Weak	0.219712501
PAQR6	GTGGGTGCTCCTAAGCTGGT	Weak	0.002658668
PDGFD	GCTCGGAAAGTTCAGCATGC	Weak	-0.025522414
PDGFD	GGCGATTAGCACAGCGACCC	Weak	-0.089440981
PDGFD	TTCAGCATGCAGGAAGTTTG	Weak	0.124234837
PDLIM4	CCAGGGCGAAGGCCCGCGCA	Weak	-0.137887285
PDLIM4	CCCCATTCCGTGACCCTGCG	Weak	-0.126049637
PDLIM4	GGTCACGGAATGGGGCATCG	Weak	0.268156714
PF4V1	CGGAGCTCATGTTGCAGCTG	Weak	-0.309049694
PF4V1	GTTGCAGCTGAGGTTCCAGC	Weak	0.453227482
PF4V1	TCCCAGTGCGCAGGGAAAGT	Weak	-0.141165803
PFDN2	CAAGAGCAGCGGGAGCGGCG	Strong	-6.001499133
PFDN2	GCGGAGAACAGCGGTCGCGC	Strong	-3.84423113
PFDN2	GGTCGCGCCGGCAAGAGCAG	Strong	-5.692177941
PFDN6	AGGTTAGGATTTCGGTTGAG	Strong	-5.480174836
PFDN6	CCCTGTCCCCAGGAGATGGT	Strong	-4.916804548
PFDN6	GATTTCGGTTGAGAGGCTTG	Strong	-5.625682678
PISD	ATGTCTGGGATTACTGCACG	Strong	-6.078753341
PISD	CGATGTCTGGGATTACTGCA	Strong	-5.79880036
PISD	CGTGCAGTAATCCCAGACAT	Strong	-4.134112914
PITX2	CCTGGAGCTGAGCTGCGGCA	Weak	0.097900855
PITX2	CGGGCGGTCGAACAGGAGCC	Weak	0.181171697
PITX2	TCGGGCGGTCGAACAGGAGC	Weak	-0.277921517
PLRG1	CCTGCCGGAGGTGGGATACA	Strong	-5.675689818
PLRG1	CGTGTATCCCACCTCCGGCA	Strong	-4.644053899
PLRG1	GCTACCGTGTATCCCACCTC	Strong	-5.320209163
PLSCR4	AAGTAAGCGCGCGGAAGGGA	Weak	0.103910326
PLSCR4	TCTGCCAGTACAACTAGACC	Weak	0.420913479
PLSCR4	TTATAAACAAAGTAAGCGCG	Weak	-0.517033522
PLXNA1	CTGCTCATGCACCACTAGGT	Weak	-0.073245627
PLXNA1	CTGGGGCCTCACCCACCTAG	Weak	-0.06939981
PLXNA1	GGTGCATGAGCAGACAGGCG	Weak	0.139248299
POLR1B	ACATGGATCCTGGCAGCCGG	Strong	-3.833503168
POLR1B	ACCGGCTGCCAGGATCCATG	Strong	-6.625063745
POLR1B	CCGGTGTGCAGGTGGCCACA	Strong	-5.398211762
POLR2A	AGAAGAAGGCGGCTCCCGGA	Strong	-7.178567377
POLR2A	AGAAGGCGGCTCCCGGAAGG	Strong	-4.047471771
POLR2A	GGGACGGTTGGAGAAGAAGG	Strong	-4.356791721
POMP	AGAGGCTGTTCGCAGAGCTG	Strong	-5.607004929
POMP	CTGACGGTAACGGGGCAGAG	Strong	-5.512109979
POMP	GTTCGCAGAGCTGCGGAAGA	Strong	-4.439232476
POT1	ACGGGTGAGTGAAATTTGTA	Strong	-5.59016958
POT1	GTTTGGTGTGTTCATTTGAG	Strong	-4.575860849
POT1	TTTGGTGTGTTCATTTGAGT	Strong	-5.913075861
POU5F1	CCCGCCGTATGAGTTCTGTG	Strong	-5.637742373
POU5F1	GAAGGATGTTTGCCTAATGG	Strong	-6.758267131
POU5F1	TCTGTGGGGGACCTGCACTG	Strong	-5.943552756
PPA2	CCCCAACCGCAGGCACGCAG	Strong	-6.283263096
PPA2	CCCCAGCCGCTGCGTGCCTG	Strong	-4.490912021
PPA2	CTGCACTGGTCCCCAACCGC	Strong	-4.889903778
PPHLN1	AGCGGACGGCTGCATTTACG	Strong	-4.409439664
PPHLN1	CATTTACGGGGTCTCCCGGA	Strong	-5.764967509
PPHLN1	GCATTTACGGGGTCTCCCGG	Strong	-5.471423085
PPP3R2	AAACGAGGCCAGTTACCCGG	Weak	-0.017482876
PPP3R2	CCGTTGCCAGATGTCCACAA	Weak	0.032034797
PPP3R2	GATGTCCACAATGGGAAACG	Weak	-0.014295603
PPWD1	AACAACATGGCGGCGGAAAG	Strong	-5.072529812
PPWD1	ACGTAGAAGGCGCCGGGACC	Strong	-5.356937912
PPWD1	TAGAAGGCGCCGGGACCCGG	Strong	-5.477588367
PRKDC	AGCACCGCAGCGGTCCGCAG	Strong	-5.60007013
PRKDC	GGTCTCCTGCAGCCGCAGCA	Strong	-5.497086925
PRKDC	GTGTGCGTTGCTCCCTGCTG	Strong	-4.723492409
PRPF38A	AGAAAAAGCACCTAGAGGAA	Strong	-5.594228418
PRPF38A	CCTAGAGGAATGGAGAAAGG	Strong	-5.127564085
PRPF38A	GCACCTAGAGGAATGGAGAA	Strong	-5.32198983
PRSS54	CAGTTCATGGACGAACTCTG	Weak	-0.210532714
PRSS54	CCATGAACTGTTCCTGCTCA	Weak	0.373399617
PRSS54	GCTCAAGGAGAAATGAACTC	Weak	-0.156423799
PRUNE2	CCCGGGAAAGTGGCCCGCCG	Weak	-0.407584428
PRUNE2	CGGCCCAAGGAAGACGAGCG	Weak	0.011612092
PRUNE2	CTCGGCCCAAGGAAGACGAG	Weak	0.391609345
PSG6	ATCCTAGGCTCATCTCCACA	Weak	-0.069073027
PSG6	TCCCCTGTGGAGATGAGCCT	Weak	0.011188084
PSG6	TGTCTGTGTGTTCTCCCCTG	Weak	0.063288072
PSMB11	CTCTGCAGGATGTGTGCAAG	Weak	0.17155003
PSMB11	GCCCGAGGCAGGTGAGGTGA	Weak	0.344138421
PSMB11	TGGCAGTCCCCTGACACCCA	Weak	-0.517965176
PSMB6	GCAGTACCGGAGGAGAAAGA	Strong	-5.014106036
PSMB6	GCTACCTTACTAGCTGCTCG	Strong	-4.838713466
PSMB6	GTACCGGAGGAGAAAGATGG	Strong	-5.762444804
PUS7	AAGCAGCGCTTTCCGCGCGG	Weak	-0.000218283
PUS7	AGCGCATCTGGTCCTCCGCG	Weak	0.030512271
PUS7	CAAAAGCAGCGCTTTCCGCG	Weak	-0.022595088
PYCRL	AAGCCCACGCGCCGCGGAGA	Weak	-0.32307235
PYCRL	AGGCAACAAGATGGCAGCTG	Weak	0.11708231
PYCRL	CGGCGTCCGAGGCAACAAGA	Weak	0.207958516
RAB8A	CAGCTTGAACAGGTAATCGT	Weak	0.104172896
RAB8A	CGATCAGCAGCAGCTTGAAC	Weak	0.020871374
RAB8A	GTTCAAGCTGCTGCTGATCG	Weak	-0.119441449
RABGEF1	CTCGCCCGCTTCGCCCGGGT	Weak	-0.416987206
RABGEF1	GAAGCGGGCGAGCGGTGGTT	Weak	0.269884105
RABGEF1	GCGAGCGGTGGTTTGGACGC	Weak	0.139511791
RAD50	GCGGTTGCGGGGTCGCATTG	Strong	-5.783493107
RAD50	GCTGTGAGTGCGCGGTTGCG	Strong	-5.308753724
RAD50	GGCAGGAAGCTGTGAGTGCG	Strong	-4.678760715
RAD9A	ATGAAGTGCCTGGTCACGGG	Strong	-5.56556908
RAD9A	CTGCCCCAGCGCTCCGCCAG	Strong	-4.692226407
RAD9A	TGGCCGCTGGCGGAGCGCTG	Strong	-5.722667528
RBM48	ATTTGATCACCACGTCCAGA	Strong	-4.928415048
RBM48	GAGGGCGGTATGCGACACAC	Strong	-5.764815679
RBM48	TGATCACCACGTCCAGAGGG	Strong	-5.001436241
RGPD5	GCGCCGCACGCTCGTCACAG	Weak	-0.17433252
RGPD5	GGCCCACTGTGACGAGCGTG	Weak	0.099403904
RGPD5	TGAAGCAGCGGCGTAGCCGG	Weak	0.081433161
RIBC2	CGGCGTCACTGGGAGCCCGA	Weak	-0.141512243
RIBC2	CGGGAGCGTCTGTACCTCTG	Weak	0.223947126
RIBC2	GGCTCCCAGTGACGCCGCAG	Weak	-0.08357405
RLN3	AGATGCTTTGAACGTGAGAG	Weak	-0.169590257
RLN3	CAAAGCATCTCCGTCCAGCA	Weak	0.147821969
RLN3	GATGCTTTGAACGTGAGAGT	Weak	0.02877529
RNF2	CCAGAGTCTTGCTCCGGCCG	Weak	0.221917293
RNF2	CTGATACCAGAGTCTTGCTC	Weak	0.128579297
RNF2	GACTCTGGTATCAGCTGCCG	Weak	-0.207791195
RNPC3	CACAAGTTGTCAATCAAAGA	Strong	-4.817753548
RNPC3	CCAGCCACTTCAGGGAAAGA	Strong	-5.554674417
RNPC3	GGAAAGAAGGTTGACGCTCA	Strong	-5.226822371
ROBO4	GCAACTCACCCATGATGAGC	Weak	-0.001790174
ROBO4	GGAGGAGACAGCCTCCTGGG	Weak	0.09635942
ROBO4	GGGAACCCCTGCCCCCCAGG	Weak	-0.101129093
RPL13A	GATGGCGGAGGTGCAGGTAT	Strong	-5.203565632
RPL13A	GTGCAGGTATGGGCTCCGCG	Strong	-5.521694357
RPL13A	TGCAGGTATGGGCTCCGCGC	Strong	-4.773177475
RPL15	CCATCAGGTAGGCTGCGTTG	Strong	-6.688073542
RPL15	CCTCAACGCAGCCTACCTGA	Strong	-3.635592259
RPL15	TCTGGCGGCAGCCATCAGGT	Strong	-5.527367071
RPL23	AGCCACTGCACGACAGATGG	Strong	-5.50342817
RPL23	CACTGCACGACAGATGGTGG	Strong	-5.525295044
RPL23	CTCCACCATCTGTCGTGCAG	Strong	-4.499532863
RPL3	CGTGATGGTATGTGTTGTAA	Strong	-6.8030063
RPL3	CGTTTCATTGTCACCGGCGT	Strong	-5.867920269
RPL3	GGATTCAGCCGTGCCGACGC	Strong	-6.144127068
RPLP1	AGGAAGCTAAGGCTGCGTTG	Strong	-5.617201215
RPLP1	CAACGCAGCCTTAGCTTCCT	Strong	-5.146991927
RPLP1	CTAGTCGCCGGATGAAGTGA	Strong	-5.490680553
RPS2	GATTCCCGCCGCCCACGCAG	Strong	-4.473253844
RPS2	GCGTGGGCGGCGGGAATCCG	Strong	-5.12918427
RPS2	TAGACCCGACCCGATGTCCG	Strong	-4.470674355
RPS23	ACAGGATGGGTGAGCTGTTG	Strong	-5.405459518
RPS23	CAACAGCTCACCCATCCTGT	Strong	-6.140299617
RPS23	GATGGGTGAGCTGTTGTGGC	Strong	-4.563284097
RPS5	GACGCTCAGGCTGTGTTCTC	Strong	-6.362029339
RPS5	GTCTGTACCAGGGCGGCGCG	Strong	-5.868043034
RPS5	TCTTCCTGTCTGTACCAGGG	Strong	-3.742433471
SEC13	AACACTCACCATGATTGCGG	Strong	-6.840076636
SEC13	ACCAACACTCACCATGATTG	Strong	-5.876602512
SEC13	GCCGCAATCATGGTGAGTGT	Strong	-3.158948693
SEC61A1	GCGGGCAGCGTCGCCTCACG	Strong	-6.133078454
SEC61A1	GCGTGAGGCGACGCTGCCCG	Strong	-2.514424344
SEC61A1	GCTCAGCTCTGCTCCGCGTG	Strong	-6.992634505
SF3B4	CCAGTTACCCTGATTCCGCT	Strong	-5.61959349
SF3B4	CCGATCTCCGAGCGGAATCA	Strong	-4.980939172
SF3B4	CGGCGGGATCTCTTTCGCCA	Strong	-5.366198141
SH2D1A	CCTTGCACAGTTCTCCTCCT	Weak	0.030541504
SH2D1A	GGCCTGCCCAAGAGTCCACC	Weak	0.090729515
SH2D1A	GGCCTGGTGGACTCTTGGGC	Weak	-0.111749675
SHISA3	AGCAGGAGTCAGCTCCGCCG	Weak	-0.017598398
SHISA3	CCCCAGCCCCTATCTGTCAC	Weak	-0.152768106
SHISA3	CCTGCTCCTGTGACAGATAG	Weak	0.167024231
SKIV2L2	CGAGGGCGACTCGACCACTG	Strong	-5.613525786
SKIV2L2	GAGCTGTTCAGCGTGTTCGA	Strong	-6.439367953
SKIV2L2	GGGCGACTCGACCACTGCGG	Strong	-4.05723358
SLC10A4	GACGTGCTCGGCGGCGTCGG	Weak	0.087845403
SLC10A4	GCGGAGTGCCAGGCTGCGGG	Weak	0.338426366
SLC10A4	GCGGGCCGGTCTCCGCTCCC	Weak	-0.42859568
SLC13A4	AAGACATGTGAACAGAGTTA	Weak	-0.10355756
SLC13A4	ATAAGTAGGGAACCAATTTG	Weak	-0.0554313
SLC13A4	CTCAAGGCAAATTATAAGTA	Weak	0.156556322
SLC25A2	GAGCGGCTTCCCCCGCACTG	Weak	-0.229543055
SLC25A2	GGGCTCTCACCCCAGTGCGG	Weak	0.176756286
SLC25A2	GGGTGAGAGCCCAGAACAGG	Weak	0.052595194
SLC25A26	AATCCAAGCCGGAGCAGAAG	Strong	-5.47056536
SLC25A26	GACGTGATCCGCTTCTGCTC	Strong	-5.374315906
SLC25A26	GTCAAGGCTACAATCCAAGC	Strong	-5.095625189
SLC2A14	GAACAAAAGTCAGGTTGTGT	Weak	0.060394999
SLC2A14	TGAACAAAAGTCAGGTTGTG	Weak	0.172026461
SLC2A14	TTGCATTGTGAACAAAAGTC	Weak	-0.235935908
SLC38A11	ACATTTGTCTGGGCGAACTC	Weak	0.239368904
SLC38A11	CTCCGGTGGAAAAGCGCCCC	Weak	-0.218793324
SLC38A11	TTTGTCTGGGCGAACTCCGG	Weak	-0.011987361
SLC39A9	CCCGGTCGAGTGCAGTACCA	Strong	-5.932786297
SLC39A9	CGCCGATACTACAGCTGCCA	Strong	-5.224599418
SLC39A9	GCTGTAGTATCGGCGACTCC	Strong	-4.904061883
SMOX	ACGGTCCCGGCGGCGGCTGG	Weak	0.344602982
SMOX	AGCCGCCGCCGGGACCGTAG	Weak	-0.07797007
SMOX	TCGGGCCCCTACGGTCCCGG	Weak	-0.269545232
SNRNP25	GCGGGCAGAGCCCGGCTGAG	Strong	-5.223630776
SNRNP25	GCTGAGAGGGGCGGCCCTGG	Strong	-3.967899843
SNRNP25	GGGCAGAGCCCGGCTGAGAG	Strong	-6.370349693
SNRNP27	ACTCACCCCTCCGTGGAGAG	Strong	-5.785204658
SNRNP27	CTACAGGACTCACCCCTCCG	Strong	-4.478849002
SNRNP27	GTCGCAGCCGCTCTCCACGG	Strong	-5.279825688
SNRPC	ACGATCACCCTCAGATTTCG	Strong	-5.436739458
SNRPC	AGTGGGGCCCCGAAATCTGA	Strong	-6.397653249
SNRPC	GCAACATGCCCAAGTGAGTG	Strong	-3.816160222
SNX10	CCCTGCTCTGTTCTGCCCGG	Weak	-0.109826196
SNX10	GGTCTCTTGTCACTTACGGG	Weak	0.021824776
SNX10	TCCTCCGGGCAGAACAGAGC	Weak	0.092784452
SPATA5	AAAGCGGTTGAACCAAAGCG	Strong	-4.900982086
SPATA5	TCTTGGAAGACATGGTCACA	Strong	-5.351687395
SPATA5	TTGAAGCGCGCACATTGAGT	Strong	-5.721529394
SPCS2	CGGCGGCAGCTGTACAGGGC	Strong	-6.516832968
SPCS2	CGGCTTCAGACAAGTCGGAG	Strong	-3.383533756
SPCS2	GCGGCGGCAGCTGTACAGGG	Strong	-5.743603753
SPINT3	CTAGGCAGAGAGTGAGAATC	Weak	0.158556937
SPINT3	CTAGTTCTGATCGAAGCTCT	Weak	-0.052535129
SPINT3	CTTCGATCAGAACTAGCACG	Weak	-0.100016482
SQOR	CCAGGGCCAAAGATCGGCCG	Weak	0.115844729
SQOR	CGAAGGCTCCGCTCACGCCC	Weak	0.074641454
SQOR	GCCCGGGTAAGAGGCATCCG	Weak	-0.195439059
SRP72	AGTCGCCGTTCTGGCCATAC	Strong	-4.39821764
SRP72	GGGTGTCAGTACCTGCGCTG	Strong	-7.026085809
SRP72	TTCACTTCACTCCACAGCGC	Strong	-4.126428641
STAT3	AAGGGCCTCTCCGAGCCGAG	Weak	-0.322113863
STAT3	AGGGCCTCTCCGAGCCGAGG	Weak	0.294046087
STAT3	TTGGCGCTGTCTCTCCCCCT	Weak	-0.196509138
STKLD1	AGGGACGCCTGAGTGCCTCG	Weak	0.215447268
STKLD1	AGGGCGCCGTTCGGGCGGGG	Weak	-0.186191932
STKLD1	TCGAGGGCGCCGTTCGGGCG	Weak	-0.037379082
STT3A	CGGCTTTCCTAAACGATCCG	Strong	-4.966572385
STT3A	CTACGGCCTTCTCACCTGGC	Strong	-4.946092824
STT3A	GCTTTCCTAAACGATCCGCG	Strong	-5.936649895
SUGT1	AACCGTGATAGTAGCAGCTC	Strong	-5.544816344
SUGT1	CGCCGGAGCTGCTACTATCA	Strong	-4.393972531
SUGT1	CGGCAGCAACAGCGACTACG	Strong	-5.679829548
SUPT6H	GAGACTGGGAAAAGATAGTA	Strong	-5.758930197
SUPT6H	GATAGTACGGACCCACCGCA	Strong	-4.198530607
SUPT6H	GGAGTCGTCGAACCGAGACT	Strong	-5.597844571
TAF1C	CGTCCCGAGTGCCAAAGCTG	Strong	-5.451914842
TAF1C	GCCGGACCCTGGCACCACGA	Strong	-4.7079235
TAF1C	TCTACTTGAGATTTCCCTCG	Strong	-5.501495186
TAGAP	ATCCGGTGAGCTGTAAAGAA	Weak	0.091195461
TAGAP	TCCCATTCTTTACAGCTCAC	Weak	0.181350647
TAGAP	TCCGGTGAGCTGTAAAGAAT	Weak	-0.280934104
TARS2	ACACCGCCACCTCTGATACA	Strong	-6.195663765
TARS2	ACATGGCCCTGTATCAGAGG	Strong	-5.599068536
TARS2	GGAACATGGCCCTGTATCAG	Strong	-5.179788442
TCF12	ACCCACAAGTTCTATTCGGG	Weak	-0.070031054
TCF12	AGACCCACAAGTTCTATTCG	Weak	0.559701192
TCF12	GACCCACAAGTTCTATTCGG	Weak	0.284283262
TFAP4	AATCAAAGGGCAGCGCCGGA	Weak	0.080390003
TFAP4	CAAAGGGCAGCGCCGGACGG	Weak	-0.292792811
TFAP4	GACGGAGGTGCAGAATCGGC	Weak	0.203155924
TFB1M	ATGGTGCTTGCCGCGTATCA	Strong	-5.539250097
TFB1M	CCGCGTATCATGGCTGCCTC	Strong	-4.803724746
TFB1M	CCGGAGGCAGCCATGATACG	Strong	-5.530261333
THEM4	CAGCATGGCTCCGGGCCGCG	Weak	-0.184787583
THEM4	CTAGAGCAAGCGCGGCCCCG	Weak	0.046542317
THEM4	GTCCAGGGCTAGAGCAAGCG	Weak	0.132766354
TIMM22	GGCGGAACCCGCTGTCTCAG	Strong	-5.238455259
TIMM22	GGCTCGGCCCCTGAGACAGC	Strong	-4.795603661
TIMM22	GTACTGCAGCGGAGCTTCGG	Strong	-5.691863611
TIRAP	CAGTTGCGATGAGGGCTGCG	Weak	-0.34249328
TIRAP	GCGCAGCCCTCATCGCAACT	Weak	0.027510941
TIRAP	GCGCGGGCCCAGTTGCGATG	Weak	0.30900035
TLR6	GAAAATAACTTGTAAATGAA	Weak	-0.311888755
TLR6	GGTAAGTAGAAAGACTTCTG	Weak	0.632927432
TLR6	TTCTTCTGAAAAAGAGATCT	Weak	-0.311124634
TM4SF4	ATTTCTGTGAACTGTGTCCT	Weak	-0.144873573
TM4SF4	CCCCAAAATACTGATTGAAT	Weak	0.16795252
TM4SF4	GGACACAGTTCACAGAAATT	Weak	-0.021929379
TMEM191C	AAAATACTAATACCAAATGC	Weak	-0.141429226
TMEM191C	ATCTTCAACTTGCCTGCATT	Weak	0.149319851
TMEM191C	GCCGTAATTGGATCAATGAA	Weak	-0.015927746
TMEM214	AGCCATGGCGACCAAGACGG	Weak	0.270772851
TMEM214	AGGTAGTGAAGAAGGGTCGG	Weak	-0.134178888
TMEM214	CGGTGGGAGGTAGTGAAGAA	Weak	-0.135810906
TMEM234	AGACAGCGGCGTTGCCATGG	Strong	-4.496905985
TMEM234	AGGGTCGGGAAATCCATGGA	Strong	-5.954805062
TMEM234	GGGTCGGGAAATCCATGGAA	Strong	-5.442199688
TMEM80	AAGATGGCGGCCCCGCGGCG	Weak	-0.367927643
TMEM80	CCCGAGCTCACCTCGCCGCG	Weak	0.180415005
TMEM80	CGCCCGAGCTCACCTCGCCG	Weak	0.188582963
TMPRSS11E	AGCAATGAAGAGTCCTGTGA	Weak	0.145891706
TMPRSS11E	CAGGACTCTTCATTGCTGGT	Weak	-0.168125428
TMPRSS11E	GCTGGTTGGCAATGATGTAT	Weak	0.030949151
TMSB4X	CCCTGGGGCTCACCGAAGCG	Weak	0.032737208
TMSB4X	CCTCGCTTCGGTGAGCCCCA	Weak	0.220817002
TMSB4X	CGTACTCGTGCGCCTCGCTT	Weak	-0.219534828
TMX2	CGTTACGGCCGAAAAGATGG	Strong	-5.291081332
TMX2	GAATACACGAGAGCAATTAG	Strong	-5.417621665
TMX2	GCGAGCCATCGTGAAAGTCG	Strong	-5.012495675
TNFAIP8	CCGCGGACCTTAGCCAAGCG	Weak	0.140707078
TNFAIP8	CGAGTTCTCTGCTCTCTCGG	Weak	-0.106337299
TNFAIP8	CGGTGGCTCACGGGTTCCCG	Weak	-0.026007394
TNFSF18	AAAAATGTGTTTGAGCCACT	Weak	-0.000994248
TNFSF18	TGAGTTCTTGAATGGCTTAA	Weak	-0.217797191
TNFSF18	TTAAGCCATTCAAGAACTCA	Weak	0.224841334
TRAM1L1	AAAAAAATAAATCAAAGGCG	Weak	-0.129147417
TRAM1L1	AAGTCAGTCCCGGGTCGCAG	Weak	-0.090330423
TRAM1L1	CCCATCCCGAAGTCAGTCCC	Weak	0.215084536
TRAPPC5	AGGAACCGCAGCAGTCTGCT	Strong	-3.755541109
TRAPPC5	CTCGGCCGAGCAGACTGCTG	Strong	-6.519786107
TRAPPC5	GGGGTGGGTAGGGTCTCACC	Strong	-5.715638464
TRH	GACTCCTGACCTGCCGACTG	Weak	0.0148442
TRH	GACTGCGGATCCCGAGTCCC	Weak	0.057683541
TRH	GGGGACTCGGGATCCGCAGT	Weak	-0.075893533
TRIM61	AATCCGGCCAAAGAATACTC	Weak	0.011184159
TRIM61	GGACCCACCGAGCCCCCGCG	Weak	0.119335099
TRIM61	GGTATGAGTCCTTCCTCGCG	Weak	-0.133257393
TRMT11	CCAGATGCTCCTGCGCCATG	Weak	0.158873181
TRMT11	GAGGAGCAGATACCTGTTAA	Weak	0.126622985
TRMT11	GTATCTGCTCCTCATGGCGC	Weak	-0.287644381
TRMT12	AGGCTACCTTATTTAAGACC	Weak	0.043572712
TRMT12	CAGGCTACCTTATTTAAGAC	Weak	-0.026532077
TRMT12	GACCGGGAATTTAGTCAGCC	Weak	-0.020669417
TRMT5	ACATCCGATCGGTACCGGAG	Strong	-6.102434229
TRMT5	CCGATCGGTACCGGAGCGGG	Strong	-5.653103082
TRMT5	TCCAGCTGCAGAGCGACGTG	Strong	-4.126483959
TRNAU1AP	CACGTCGCCCATCCACAGGC	Strong	-6.060466962
TRNAU1AP	CCTTGTCTTCAGACCCCGGA	Strong	-4.011123127
TRNAU1AP	TGGATGGGCGACGTGAGTGA	Strong	-5.953845511
TUBE1	CACCACCATGACCCAGTCGG	Strong	-4.396533651
TUBE1	GACCACCGACTGGGTCATGG	Strong	-5.221431009
TUBE1	GCGCACCACCATGACCCAGT	Strong	-6.260652319
TULP4	AGTGGGTTTGGTGATTTGGA	Weak	0.038188671
TULP4	TGTGATTTCAAACATTGCAG	Weak	-0.138826461
TULP4	TTTCAGTGGGTTTGGTGATT	Weak	0.10478958
URM1	ACGACTTCAATCCATCCCCA	Strong	-5.169802306
URM1	GGCTGCGCCCTTGTCAGTGG	Strong	-5.475920305
URM1	TCGGGTGAGTCACAGAGCTG	Strong	-5.357544986
USP27X	AGACGGCGGAGAAGGCGGAG	Strong	-5.372297674
USP27X	GAAGGCGGAGAGGAAGGTGG	Strong	-4.793143934
USP27X	GGCGGAGAAGGCGGAGAGGA	Strong	-5.545629277
VCP	CCACTGCCACTGCCACCTCG	Strong	-5.319712965
VCP	CTGGCTCCTGATCCGCGAGG	Strong	-4.869370943
VCP	GGCAGCGACGACTCAAACGA	Strong	-5.630159138
VMP1	AGATCCGGAGCAGCCGGGGT	Strong	-5.40837679
VMP1	GCTTCCAGGATCCTGAGATC	Strong	-4.914076087
VMP1	GGCGGGTGTGAGAGTCCGTA	Strong	-5.274947244
VPS45	AGCAAAAACCACGTTCATGG	Strong	-5.235012624
VPS45	ATTTAGCCAGAAAAGGGGGC	Strong	-5.23549639
VPS45	GGTTAATTTAGCCAGAAAAG	Strong	-5.387485405
VTA1	CTGTATGCTCTTGAACTGTG	Weak	-0.104143404
VTA1	GTATGCTCTTGAACTGTGCG	Weak	-0.033464693
VTA1	TGTATGCTCTTGAACTGTGC	Weak	0.133862274
WARS	AAAGATGGCAATACATACCC	Strong	-5.138008109
WARS	CAACTGCCCAGCGTGACCAG	Strong	-6.143789206
WARS	TGTGGAAGACACTGCAGAGG	Strong	-4.333333507
XPO1	AACAGTAGCTACAGCCCCGG	Strong	-4.984521231
XPO1	AGCAACAGTAGCTACAGCCC	Strong	-5.533675403
XPO1	AGCGGCCGCGGCAGGAGCAG	Strong	-5.334578051
XRCC2	GGCACTACACATCGCCCCGA	Strong	-5.622455569
XRCC2	TACACATCGCCCCGAAGGCT	Strong	-6.279304374
XRCC2	TCGCCCCGAAGGCTCGGCGC	Strong	-4.021075929
XRN2	CCATAGCGGCACACGGCTGG	Strong	-4.132792043
XRN2	GAACGCCGGGACTCCCATAG	Strong	-6.474150712
XRN2	GGGACTCCCATAGCGGCACA	Strong	-5.271665311
ZAR1L	AGGGTGGCCTGGGACTCTTA	Strong	-6.425583515
ZAR1L	CGCTGACCCTTAAGAGTCCC	Strong	-4.851860871
ZAR1L	GGCGGCCCCTCCAAGCAGGG	Strong	-4.695078971
ZBTB20	ACTTACTCTTTCTGCTCGGG	Weak	0.149733955
ZBTB20	CCAGCATGAGCTGGAAATGT	Weak	-0.534568553
ZBTB20	CGGTACAGTCCAGCATGAGC	Weak	0.387185029
ZC3H13	AAAAACACTACCAGGCCGCT	Strong	-4.392007655
ZC3H13	AAGGCAACAAAAACACTACC	Strong	-5.390301352
ZC3H13	AGAGATTGTAGATTAAGAAA	Strong	-6.032175197
ZEB2	AAAAACCTCGCCAAGAGTGT	Weak	0.089063806
ZEB2	ACCTCGCCAAGAGTGTCGGG	Weak	-0.175560004
ZEB2	GTCCTGCCTCCCGACACTCT	Weak	0.091796456
ZFP14	CACCGAGGCAATGGGCGCGG	Weak	0.054118398
ZFP14	CTGCTGGTGTCGGCTCCGAG	Weak	-0.173461924
ZFP14	TGAGTTGGTCGCTTGCACCG	Weak	0.11183447
ZFP41	ACCAGTGCCAGCGTCCCCGT	Weak	-0.066890536
ZFP41	CGGGGACGCTGGCACTGGTG	Weak	-0.217020007
ZFP41	GCCGGTGCCTAGGGCCGACG	Weak	0.282821008
ZNF181	CTGGGCAGTGTCGTCCCCAG	Weak	-0.235894853
ZNF181	GCAACGGCCGCCGACCTCTG	Weak	0.273867808
ZNF181	GTGTCGTCCCCAGAGGTCGG	Weak	-0.037560411
ZNF273	GCCACAGAAGGTGGACCTCT	Weak	-0.342633736
ZNF273	GGTAACGGGGCCACAGAAGG	Weak	0.370876225
ZNF273	TCTATGTCCTCTGCTCCTAG	Weak	-0.037446168
ZNF324B	CGCGCCACAGCCCAGACCAC	Weak	0.045806241
ZNF324B	GGCGCGCGGGTCGGGGCCCG	Weak	0.110259314
ZNF324B	TGGTCTGGGCTGTGGCGCGC	Weak	-0.158187147
ZNF692	AGAGAAACGCTGCGCGCGCG	Weak	-0.156389773
ZNF692	CTACAGCAGCCGACGCCGAG	Weak	0.236513814
ZNF692	GAAACGCTGCGCGCGCGAGG	Weak	-0.071257614
NonTarget	ATCACGTGATCGGATGGTTC	NonTarget
NonTarget	CGCTAGTACGCTCCTCTATA	NonTarget
NonTarget	AGGCTTAAATGGCGAGATTG	NonTarget
NonTarget	CAGGGTTGCGCAGAGGACTC	NonTarget
NonTarget	AAGGCAATTTACTGGATCCT	NonTarget
NonTarget	AACATCTCGTTAGGGGTATC	NonTarget
NonTarget	AAGTGACAGATGGGCAGGCG	NonTarget
NonTarget	ATCTCGGGTCGACTGCGGAT	NonTarget
NonTarget	ATCAGGCCTTGTCCGTGATT	NonTarget
NonTarget	CATCTGTAGGGTTGCAAGCC	NonTarget
NonTarget	CCATTCACAATCCCACTACA	NonTarget
NonTarget	ACGTCAACTGCTGGAGTGGG	NonTarget
NonTarget	CATTAGCAGCCCAGCGCCCA	NonTarget
NonTarget	AGTAGACGGACGGTGAGCTG	NonTarget
NonTarget	AGTGAGTGACAACCAGATCG	NonTarget
NonTarget	ATAATCCGGAAACGCTCGAC	NonTarget
NonTarget	ATCCAGATCACCACGCGTCA	NonTarget
NonTarget	AATTTAAGCTTCGTAACTGG	NonTarget
NonTarget	CGGAGTTAACCTGGAACCTT	NonTarget
NonTarget	CGCAATCCCTTAGGATAGCC	NonTarget
